# Targeted phosphoproteomics of the Ras signaling network reveal regulatory mechanisms mediated by oncogenic KRAS

**DOI:** 10.1101/695460

**Authors:** Anatoly Urisman, Tina L. Yuan, Marena Trinidad, John H. Morris, Shervin Afghani, Juan A. Oses-Prieto, Cayde D. Ritchie, Muhammad S. Zahari, Cyril H. Benes, Alma L. Burlingame, Frank McCormick

## Abstract

**Background:** KRAS mutations are present in up to 30% of lung adenocarcinoma cases and are associated with poor survival. No effective targeted therapy against KRAS is currently available, and novel strategies to counteract oncogenic KRAS signaling are needed.

**Results:** We used targeted proteomics to monitor abundance and site-specific phosphorylation in a network of over 150 upstream and downstream effectors of KRAS signaling in H358 cells (KRAS G12C). We compared patterns of protein regulation following sustained signaling blockade in the RAS/ERK module at two different levels, KRAS and MEK. Network-based analysis demonstrated complex non-linear patterns of regulation with wide-spread crosstalk among diverse subnetworks. Among 85 most regulated proteins in the network, only 12 proteins showed concordant regulation in response to signaling blockade at both KRAS and MEK levels, while the remainder were either specifically regulated in response to KRAS knockdown or MEK inhibition or showed orthogonal regulation in both conditions. Dephosphorylation of DNA methyltransferase 1 (DNMT1) at S714 was identified among the changes unique to KRAS knockdown, and here we elucidate the role of this phosphorylation in KRAS-dependent transcriptional silencing of tumor suppressor genes.

**Conclusions:** Network-based analysis of the Ras signaling has shown complex non-linear patterns of regulation with wide-spread crosstalk among diverse subnetworks. Our work illustrates a targeted proteomics approach to functional interrogation of complex signaling networks focused on identification of readily testable hypotheses. These methods are widely applicable to diverse questions in tumor biology and other signaling paradigms.
