## Additional Files for "Targeted phosphoproteomics of the Ras signaling network reveal regulatory mechanisms mediated by oncogenic KRAS": Additional_File_1.xlsx

### Sheet: Initial_list_of_targets
UniProtAcc	UniProtID	ProteinNames	GeneNames
O00329	PK3CD_HUMAN	Phosphatidylinositol 4,5-bisphosphate 3-kinase catalytic subunit delta isoform (PI3-kinase subunit delta) (PI3K-delta) (PI3Kdelta) (PtdIns-3-kinase subunit delta) (EC 2.7.1.153) (Phosphatidylinositol 4,5-bisphosphate 3-kinase 110 kDa catalytic subunit delta) (PtdIns-3-kinase subunit p110-delta) (p110delta)	PIK3CD
O00459	P85B_HUMAN	Phosphatidylinositol 3-kinase regulatory subunit beta (PI3-kinase regulatory subunit beta) (PI3K regulatory subunit beta) (PtdIns-3-kinase regulatory subunit beta) (Phosphatidylinositol 3-kinase 85 kDa regulatory subunit beta) (PI3-kinase subunit p85-beta) (PtdIns-3-kinase regulatory subunit p85-beta)	PIK3R2
O14511	NRG2_HUMAN	Pro-neuregulin-2, membrane-bound isoform (Pro-NRG2) [Cleaved into: Neuregulin-2 (NRG-2) (Divergent of neuregulin-1) (DON-1) (Neural- and thymus-derived activator for ERBB kinases) (NTAK)]	NRG2 NTAK
O14672	ADA10_HUMAN	Disintegrin and metalloproteinase domain-containing protein 10 (ADAM 10) (EC 3.4.24.81) (CDw156) (Kuzbanian protein homolog) (Mammalian disintegrin-metalloprotease) (CD antigen CD156c)	ADAM10 KUZ MADM
O14733	MP2K7_HUMAN	Dual specificity mitogen-activated protein kinase kinase 7 (MAP kinase kinase 7) (MAPKK 7) (EC 2.7.12.2) (JNK-activating kinase 2) (MAPK/ERK kinase 7) (MEK 7) (Stress-activated protein kinase kinase 4) (SAPK kinase 4) (SAPKK-4) (SAPKK4) (c-Jun N-terminal kinase kinase 2) (JNK kinase 2) (JNKK 2)	MAP2K7 JNKK2 MEK7 MKK7 PRKMK7 SKK4
O14746	TERT_HUMAN	Telomerase reverse transcriptase (EC 2.7.7.49) (HEST2) (Telomerase catalytic subunit) (Telomerase-associated protein 2) (TP2)	TERT EST2 TCS1 TRT
O14920	IKKB_HUMAN	Inhibitor of nuclear factor kappa-B kinase subunit beta (I-kappa-B-kinase beta) (IKK-B) (IKK-beta) (IkBKB) (EC 2.7.11.10) (I-kappa-B kinase 2) (IKK2) (Nuclear factor NF-kappa-B inhibitor kinase beta) (NFKBIKB)	IKBKB IKKB
O14924	RGS12_HUMAN	Regulator of G-protein signaling 12 (RGS12)	RGS12
O14944	EREG_HUMAN	Proepiregulin [Cleaved into: Epiregulin (EPR)]	EREG
O14964	HGS_HUMAN	Hepatocyte growth factor-regulated tyrosine kinase substrate (Hrs) (Protein pp110)	HGS HRS
O15111	IKKA_HUMAN	Inhibitor of nuclear factor kappa-B kinase subunit alpha (I-kappa-B kinase alpha) (IKK-A) (IKK-alpha) (IkBKA) (IkappaB kinase) (EC 2.7.11.10) (Conserved helix-loop-helix ubiquitous kinase) (I-kappa-B kinase 1) (IKK1) (Nuclear factor NF-kappa-B inhibitor kinase alpha) (NFKBIKA) (Transcription factor 16) (TCF-16)	CHUK IKKA TCF16
O15197	EPHB6_HUMAN	Ephrin type-B receptor 6 (HEP) (Tyrosine-protein kinase-defective receptor EPH-6)	EPHB6
O15211	RGL2_HUMAN	Ral guanine nucleotide dissociation stimulator-like 2 (RalGDS-like 2) (RalGDS-like factor) (Ras-associated protein RAB2L)	RGL2 RAB2L
O15264	MK13_HUMAN	Mitogen-activated protein kinase 13 (MAP kinase 13) (MAPK 13) (EC 2.7.11.24) (Mitogen-activated protein kinase p38 delta) (MAP kinase p38 delta) (Stress-activated protein kinase 4)	MAPK13 PRKM13 SAPK4
O15520	FGF10_HUMAN	Fibroblast growth factor 10 (FGF-10) (Keratinocyte growth factor 2)	FGF10
O15530	PDPK1_HUMAN	3-phosphoinositide-dependent protein kinase 1 (hPDK1) (EC 2.7.11.1)	PDPK1 PDK1
O43184	ADA12_HUMAN	Disintegrin and metalloproteinase domain-containing protein 12 (ADAM 12) (EC 3.4.24.-) (Meltrin-alpha)	ADAM12 MLTN UNQ346/PRO545
O43306	ADCY6_HUMAN	Adenylate cyclase type 6 (EC 4.6.1.1) (ATP pyrophosphate-lyase 6) (Adenylate cyclase type VI) (Adenylyl cyclase 6) (Ca(2+)-inhibitable adenylyl cyclase)	ADCY6 KIAA0422
O43320	FGF16_HUMAN	Fibroblast growth factor 16 (FGF-16)	FGF16
O43524	FOXO3_HUMAN	Forkhead box protein O3 (AF6q21 protein) (Forkhead in rhabdomyosarcoma-like 1)	FOXO3 FKHRL1 FOXO3A
O43566	RGS14_HUMAN	Regulator of G-protein signaling 14 (RGS14)	RGS14
O43597	SPY2_HUMAN	Protein sprouty homolog 2 (Spry-2)	SPRY2
O43609	SPY1_HUMAN	Protein sprouty homolog 1 (Spry-1)	SPRY1
O60258	FGF17_HUMAN	Fibroblast growth factor 17 (FGF-17)	FGF17 UNQ161/PRO187
O60266	ADCY3_HUMAN	Adenylate cyclase type 3 (EC 4.6.1.1) (ATP pyrophosphate-lyase 3) (Adenylate cyclase type III) (AC-III) (Adenylate cyclase, olfactive type) (Adenylyl cyclase 3) (AC3)	ADCY3 KIAA0511
O60269	GRIN2_HUMAN	G protein-regulated inducer of neurite outgrowth 2 (GRIN2)	GPRIN2 KIAA0514
O60346	PHLP1_HUMAN	PH domain leucine-rich repeat-containing protein phosphatase 1 (EC 3.1.3.16) (Pleckstrin homology domain-containing family E member 1) (PH domain-containing family E member 1) (Suprachiasmatic nucleus circadian oscillatory protein) (hSCOP)	PHLPP1 KIAA0606 PHLPP PLEKHE1 SCOP
O60503	ADCY9_HUMAN	Adenylate cyclase type 9 (EC 4.6.1.1) (ATP pyrophosphate-lyase 9) (Adenylate cyclase type IX) (Adenylyl cyclase 9)	ADCY9 KIAA0520
O75116	ROCK2_HUMAN	Rho-associated protein kinase 2 (EC 2.7.11.1) (Rho kinase 2) (Rho-associated, coiled-coil-containing protein kinase 2) (Rho-associated, coiled-coil-containing protein kinase II) (ROCK-II) (p164 ROCK-2)	ROCK2 KIAA0619
O75582	KS6A5_HUMAN	Ribosomal protein S6 kinase alpha-5 (S6K-alpha-5) (EC 2.7.11.1) (90 kDa ribosomal protein S6 kinase 5) (Nuclear mitogen- and stress-activated protein kinase 1) (RSK-like protein kinase) (RSKL)	RPS6KA5 MSK1
O75676	KS6A4_HUMAN	Ribosomal protein S6 kinase alpha-4 (S6K-alpha-4) (EC 2.7.11.1) (90 kDa ribosomal protein S6 kinase 4) (Nuclear mitogen- and stress-activated protein kinase 2) (Ribosomal protein kinase B) (RSKB)	RPS6KA4 MSK2
O75886	STAM2_HUMAN	Signal transducing adapter molecule 2 (STAM-2) (Hrs-binding protein)	STAM2 HBP
O75914	PAK3_HUMAN	Serine/threonine-protein kinase PAK 3 (EC 2.7.11.1) (Beta-PAK) (Oligophrenin-3) (p21-activated kinase 3) (PAK-3)	PAK3 OPHN3
O76093	FGF18_HUMAN	Fibroblast growth factor 18 (FGF-18) (zFGF5)	FGF18 UNQ420/PRO856
O94925	GLSK_HUMAN	Glutaminase kidney isoform, mitochondrial (GLS) (EC 3.5.1.2) (K-glutaminase) (L-glutamine amidohydrolase)	GLS GLS1 KIAA0838
O94973	AP2A2_HUMAN	AP-2 complex subunit alpha-2 (100 kDa coated vesicle protein C) (Adaptor protein complex AP-2 subunit alpha-2) (Adaptor-related protein complex 2 subunit alpha-2) (Alpha-adaptin C) (Alpha2-adaptin) (Clathrin assembly protein complex 2 alpha-C large chain) (Huntingtin yeast partner J) (Huntingtin-interacting protein 9) (HIP-9) (Huntingtin-interacting protein J) (Plasma membrane adaptor HA2/AP2 ada…	AP2A2 ADTAB CLAPA2 HIP9 HYPJ KIAA0899
O95352	ATG7_HUMAN	Ubiquitin-like modifier-activating enzyme ATG7 (ATG12-activating enzyme E1 ATG7) (Autophagy-related protein 7) (APG7-like) (hAGP7) (Ubiquitin-activating enzyme E1-like protein)	ATG7 APG7L
O95622	ADCY5_HUMAN	Adenylate cyclase type 5 (EC 4.6.1.1) (ATP pyrophosphate-lyase 5) (Adenylate cyclase type V) (Adenylyl cyclase 5)	ADCY5
O95750	FGF19_HUMAN	Fibroblast growth factor 19 (FGF-19)	FGF19 UNQ334/PRO533
O95782	AP2A1_HUMAN	AP-2 complex subunit alpha-1 (100 kDa coated vesicle protein A) (Adaptor protein complex AP-2 subunit alpha-1) (Adaptor-related protein complex 2 subunit alpha-1) (Alpha-adaptin A) (Alpha1-adaptin) (Clathrin assembly protein complex 2 alpha-A large chain) (Plasma membrane adaptor HA2/AP2 adaptin alpha A subunit)	AP2A1 ADTAA CLAPA1
P00338	LDHA_HUMAN	L-lactate dehydrogenase A chain (LDH-A) (EC 1.1.1.27) (Cell proliferation-inducing gene 19 protein) (LDH muscle subunit) (LDH-M) (Renal carcinoma antigen NY-REN-59)	LDHA PIG19
P00533	EGFR_HUMAN	Epidermal growth factor receptor (EC 2.7.10.1) (Proto-oncogene c-ErbB-1) (Receptor tyrosine-protein kinase erbB-1)	EGFR ERBB ERBB1 HER1
P01106	MYC_HUMAN	Myc proto-oncogene protein (Class E basic helix-loop-helix protein 39) (bHLHe39) (Proto-oncogene c-Myc) (Transcription factor p64)	MYC BHLHE39
P01111	RASN_HUMAN	GTPase NRas (Transforming protein N-Ras)	NRAS HRAS1
P01112	RASH_HUMAN	GTPase HRas (H-Ras-1) (Ha-Ras) (Transforming protein p21) (c-H-ras) (p21ras) [Cleaved into: GTPase HRas, N-terminally processed]	HRAS HRAS1
P01116	RASK_HUMAN	GTPase KRas (K-Ras 2) (Ki-Ras) (c-K-ras) (c-Ki-ras) [Cleaved into: GTPase KRas, N-terminally processed]	KRAS KRAS2 RASK2
P01127	PDGFB_HUMAN	Platelet-derived growth factor subunit B (PDGF subunit B) (PDGF-2) (Platelet-derived growth factor B chain) (Platelet-derived growth factor beta polypeptide) (Proto-oncogene c-Sis) (Becaplermin)	PDGFB PDGF2 SIS
P01133	EGF_HUMAN	Pro-epidermal growth factor (EGF) [Cleaved into: Epidermal growth factor (Urogastrone)]	EGF
P04049	RAF1_HUMAN	RAF proto-oncogene serine/threonine-protein kinase (EC 2.7.11.1) (Proto-oncogene c-RAF) (cRaf) (Raf-1)	RAF1 RAF
P04085	PDGFA_HUMAN	Platelet-derived growth factor subunit A (PDGF subunit A) (PDGF-1) (Platelet-derived growth factor A chain) (Platelet-derived growth factor alpha polypeptide)	PDGFA PDGF1
P04626	ERBB2_HUMAN	Receptor tyrosine-protein kinase erbB-2 (EC 2.7.10.1) (Metastatic lymph node gene 19 protein) (MLN 19) (Proto-oncogene Neu) (Proto-oncogene c-ErbB-2) (Tyrosine kinase-type cell surface receptor HER2) (p185erbB2) (CD antigen CD340)	ERBB2 HER2 MLN19 NEU NGL
P04629	NTRK1_HUMAN	High affinity nerve growth factor receptor (EC 2.7.10.1) (Neurotrophic tyrosine kinase receptor type 1) (TRK1-transforming tyrosine kinase protein) (Tropomyosin-related kinase A) (Tyrosine kinase receptor) (Tyrosine kinase receptor A) (Trk-A) (gp140trk) (p140-TrkA)	NTRK1 MTC TRK TRKA
P04637	P53_HUMAN	Cellular tumor antigen p53 (Antigen NY-CO-13) (Phosphoprotein p53) (Tumor suppressor p53)	TP53 P53
P05129	KPCG_HUMAN	Protein kinase C gamma type (PKC-gamma) (EC 2.7.11.13)	PRKCG PKCG
P05230	FGF1_HUMAN	Fibroblast growth factor 1 (FGF-1) (Acidic fibroblast growth factor) (aFGF) (Endothelial cell growth factor) (ECGF) (Heparin-binding growth factor 1) (HBGF-1)	FGF1 FGFA
P06213	INSR_HUMAN	Insulin receptor (IR) (EC 2.7.10.1) (CD antigen CD220) [Cleaved into: Insulin receptor subunit alpha; Insulin receptor subunit beta]	INSR
P06239	LCK_HUMAN	Tyrosine-protein kinase Lck (EC 2.7.10.2) (Leukocyte C-terminal Src kinase) (LSK) (Lymphocyte cell-specific protein-tyrosine kinase) (Protein YT16) (Proto-oncogene Lck) (T cell-specific protein-tyrosine kinase) (p56-LCK)	LCK
P06241	FYN_HUMAN	Tyrosine-protein kinase Fyn (EC 2.7.10.2) (Proto-oncogene Syn) (Proto-oncogene c-Fyn) (Src-like kinase) (SLK) (p59-Fyn)	FYN
P06400	RB_HUMAN	Retinoblastoma-associated protein (p105-Rb) (pRb) (Rb) (pp110)	RB1
P06493	CDK1_HUMAN	Cyclin-dependent kinase 1 (CDK1) (EC 2.7.11.22) (EC 2.7.11.23) (Cell division control protein 2 homolog) (Cell division protein kinase 1) (p34 protein kinase)	CDK1 CDC2 CDC28A CDKN1 P34CDC2
P07195	LDHB_HUMAN	L-lactate dehydrogenase B chain (LDH-B) (EC 1.1.1.27) (LDH heart subunit) (LDH-H) (Renal carcinoma antigen NY-REN-46)	LDHB
P08134	RHOC_HUMAN	Rho-related GTP-binding protein RhoC (Rho cDNA clone 9) (h9)	RHOC ARH9 ARHC
P08581	MET_HUMAN	Hepatocyte growth factor receptor (HGF receptor) (EC 2.7.10.1) (HGF/SF receptor) (Proto-oncogene c-Met) (Scatter factor receptor) (SF receptor) (Tyrosine-protein kinase Met)	MET
P08620	FGF4_HUMAN	Fibroblast growth factor 4 (FGF-4) (Heparin secretory-transforming protein 1) (HST) (HST-1) (HSTF-1) (Heparin-binding growth factor 4) (HBGF-4) (Transforming protein KS3)	FGF4 HST HSTF1 KS3
P09038	FGF2_HUMAN	Fibroblast growth factor 2 (FGF-2) (Basic fibroblast growth factor) (bFGF) (Heparin-binding growth factor 2) (HBGF-2)	FGF2 FGFB
P09496	CLCA_HUMAN	Clathrin light chain A (Lca)	CLTA
P09619	PGFRB_HUMAN	Platelet-derived growth factor receptor beta (PDGF-R-beta) (PDGFR-beta) (EC 2.7.10.1) (Beta platelet-derived growth factor receptor) (Beta-type platelet-derived growth factor receptor) (CD140 antigen-like family member B) (Platelet-derived growth factor receptor 1) (PDGFR-1) (CD antigen CD140b)	PDGFRB PDGFR PDGFR1
P0CG47	UBB_HUMAN	Polyubiquitin-B [Cleaved into: Ubiquitin]	UBB
P0CG48	UBC_HUMAN	Polyubiquitin-C [Cleaved into: Ubiquitin]	UBC
P10398	ARAF_HUMAN	Serine/threonine-protein kinase A-Raf (EC 2.7.11.1) (Proto-oncogene A-Raf) (Proto-oncogene A-Raf-1) (Proto-oncogene Pks)	ARAF ARAF1 PKS PKS2
P10415	BCL2_HUMAN	Apoptosis regulator Bcl-2	BCL2
P10644	KAP0_HUMAN	cAMP-dependent protein kinase type I-alpha regulatory subunit (Tissue-specific extinguisher 1) (TSE1)	PRKAR1A PKR1 PRKAR1 TSE1
P10721	KIT_HUMAN	Mast/stem cell growth factor receptor Kit (SCFR) (EC 2.7.10.1) (Piebald trait protein) (PBT) (Proto-oncogene c-Kit) (Tyrosine-protein kinase Kit) (p145 c-kit) (v-kit Hardy-Zuckerman 4 feline sarcoma viral oncogene homolog) (CD antigen CD117)	KIT SCFR
P10747	CD28_HUMAN	T-cell-specific surface glycoprotein CD28 (TP44) (CD antigen CD28)	CD28
P10767	FGF6_HUMAN	Fibroblast growth factor 6 (FGF-6) (Heparin secretory-transforming protein 2) (HST-2) (HSTF-2) (Heparin-binding growth factor 6) (HBGF-6)	FGF6 HST2 HSTF2
P11233	RALA_HUMAN	Ras-related protein Ral-A	RALA RAL
P11234	RALB_HUMAN	Ras-related protein Ral-B	RALB
P11362	FGFR1_HUMAN	Fibroblast growth factor receptor 1 (FGFR-1) (EC 2.7.10.1) (Basic fibroblast growth factor receptor 1) (BFGFR) (bFGF-R-1) (Fms-like tyrosine kinase 2) (FLT-2) (N-sam) (Proto-oncogene c-Fgr) (CD antigen CD331)	FGFR1 BFGFR CEK FGFBR FLG FLT2 HBGFR
P11387	TOP1_HUMAN	DNA topoisomerase 1 (EC 5.99.1.2) (DNA topoisomerase I)	TOP1
P11487	FGF3_HUMAN	Fibroblast growth factor 3 (FGF-3) (Heparin-binding growth factor 3) (HBGF-3) (Proto-oncogene Int-2)	FGF3 INT2
P11802	CDK4_HUMAN	Cyclin-dependent kinase 4 (EC 2.7.11.22) (Cell division protein kinase 4) (PSK-J3)	CDK4
P12034	FGF5_HUMAN	Fibroblast growth factor 5 (FGF-5) (Heparin-binding growth factor 5) (HBGF-5) (Smag-82)	FGF5
P12931	SRC_HUMAN	Proto-oncogene tyrosine-protein kinase Src (EC 2.7.10.2) (Proto-oncogene c-Src) (pp60c-src) (p60-Src)	SRC SRC1
P13861	KAP2_HUMAN	cAMP-dependent protein kinase type II-alpha regulatory subunit	PRKAR2A PKR2 PRKAR2
P14616	INSRR_HUMAN	Insulin receptor-related protein (IRR) (EC 2.7.10.1) (IR-related receptor) [Cleaved into: Insulin receptor-related protein alpha chain; Insulin receptor-related protein beta chain]	INSRR IRR
P15056	BRAF_HUMAN	Serine/threonine-protein kinase B-raf (EC 2.7.11.1) (Proto-oncogene B-Raf) (p94) (v-Raf murine sarcoma viral oncogene homolog B1)	BRAF BRAF1 RAFB1
P15153	RAC2_HUMAN	Ras-related C3 botulinum toxin substrate 2 (GX) (Small G protein) (p21-Rac2)	RAC2
P15391	CD19_HUMAN	B-lymphocyte antigen CD19 (B-lymphocyte surface antigen B4) (Differentiation antigen CD19) (T-cell surface antigen Leu-12) (CD antigen CD19)	CD19
P15498	VAV_HUMAN	Proto-oncogene vav	VAV1 VAV
P16220	CREB1_HUMAN	Cyclic AMP-responsive element-binding protein 1 (CREB-1) (cAMP-responsive element-binding protein 1)	CREB1
P16234	PGFRA_HUMAN	Platelet-derived growth factor receptor alpha (PDGF-R-alpha) (PDGFR-alpha) (EC 2.7.10.1) (Alpha platelet-derived growth factor receptor) (Alpha-type platelet-derived growth factor receptor) (CD140 antigen-like family member A) (CD140a antigen) (Platelet-derived growth factor alpha receptor) (Platelet-derived growth factor receptor 2) (PDGFR-2) (CD antigen CD140a)	PDGFRA PDGFR2 RHEPDGFRA
P17081	RHOQ_HUMAN	Rho-related GTP-binding protein RhoQ (Ras-like protein TC10) (Ras-like protein family member 7A)	RHOQ ARHQ RASL7A TC10
P17252	KPCA_HUMAN	Protein kinase C alpha type (PKC-A) (PKC-alpha) (EC 2.7.11.13)	PRKCA PKCA PRKACA
P17612	KAPCA_HUMAN	cAMP-dependent protein kinase catalytic subunit alpha (PKA C-alpha) (EC 2.7.11.11)	PRKACA PKACA
P17948	VGFR1_HUMAN	Vascular endothelial growth factor receptor 1 (VEGFR-1) (EC 2.7.10.1) (Fms-like tyrosine kinase 1) (FLT-1) (Tyrosine-protein kinase FRT) (Tyrosine-protein kinase receptor FLT) (FLT) (Vascular permeability factor receptor)	FLT1 FLT FRT VEGFR1
P19174	PLCG1_HUMAN	1-phosphatidylinositol 4,5-bisphosphate phosphodiesterase gamma-1 (EC 3.1.4.11) (PLC-148) (Phosphoinositide phospholipase C-gamma-1) (Phospholipase C-II) (PLC-II) (Phospholipase C-gamma-1) (PLC-gamma-1)	PLCG1 PLC1
P19367	HXK1_HUMAN	Hexokinase-1 (EC 2.7.1.1) (Brain form hexokinase) (Hexokinase type I) (HK I)	HK1
P19838	NFKB1_HUMAN	Nuclear factor NF-kappa-B p105 subunit (DNA-binding factor KBF1) (EBP-1) (Nuclear factor of kappa light polypeptide gene enhancer in B-cells 1) [Cleaved into: Nuclear factor NF-kappa-B p50 subunit]	NFKB1
P21359	NF1_HUMAN	Neurofibromin (Neurofibromatosis-related protein NF-1) [Cleaved into: Neurofibromin truncated]	NF1
P21583	SCF_HUMAN	Kit ligand (Mast cell growth factor) (MGF) (Stem cell factor) (SCF) (c-Kit ligand) [Cleaved into: Soluble KIT ligand (sKITLG)]	KITLG MGF SCF
P21709	EPHA1_HUMAN	Ephrin type-A receptor 1 (hEpha1) (EC 2.7.10.1) (EPH tyrosine kinase) (EPH tyrosine kinase 1) (Erythropoietin-producing hepatoma receptor) (Tyrosine-protein kinase receptor EPH)	EPHA1 EPH EPHT EPHT1
P21781	FGF7_HUMAN	Fibroblast growth factor 7 (FGF-7) (Heparin-binding growth factor 7) (HBGF-7) (Keratinocyte growth factor)	FGF7 KGF
P21802	FGFR2_HUMAN	Fibroblast growth factor receptor 2 (FGFR-2) (EC 2.7.10.1) (K-sam) (KGFR) (Keratinocyte growth factor receptor) (CD antigen CD332)	FGFR2 BEK KGFR KSAM
P21860	ERBB3_HUMAN	Receptor tyrosine-protein kinase erbB-3 (EC 2.7.10.1) (Proto-oncogene-like protein c-ErbB-3) (Tyrosine kinase-type cell surface receptor HER3)	ERBB3 HER3
P22455	FGFR4_HUMAN	Fibroblast growth factor receptor 4 (FGFR-4) (EC 2.7.10.1) (CD antigen CD334)	FGFR4 JTK2 TKF
P22607	FGFR3_HUMAN	Fibroblast growth factor receptor 3 (FGFR-3) (EC 2.7.10.1) (CD antigen CD333)	FGFR3 JTK4
P22612	KAPCG_HUMAN	cAMP-dependent protein kinase catalytic subunit gamma (PKA C-gamma) (EC 2.7.11.11)	PRKACG
P22681	CBL_HUMAN	E3 ubiquitin-protein ligase CBL (EC 6.3.2.-) (Casitas B-lineage lymphoma proto-oncogene) (Proto-oncogene c-Cbl) (RING finger protein 55) (Signal transduction protein CBL)	CBL CBL2 RNF55
P22694	KAPCB_HUMAN	cAMP-dependent protein kinase catalytic subunit beta (PKA C-beta) (EC 2.7.11.11)	PRKACB
P22736	NR4A1_HUMAN	Nuclear receptor subfamily 4 group A member 1 (Early response protein NAK1) (Nuclear hormone receptor NUR/77) (Nur77) (Orphan nuclear receptor HMR) (Orphan nuclear receptor TR3) (ST-59) (Testicular receptor 3)	NR4A1 GFRP1 HMR NAK1
P24385	CCND1_HUMAN	G1/S-specific cyclin-D1 (B-cell lymphoma 1 protein) (BCL-1) (BCL-1 oncogene) (PRAD1 oncogene)	CCND1 BCL1 PRAD1
P25098	ARBK1_HUMAN	Beta-adrenergic receptor kinase 1 (Beta-ARK-1) (EC 2.7.11.15) (G-protein coupled receptor kinase 2)	ADRBK1 BARK BARK1 GRK2
P26358	DNMT1_HUMAN	DNA (cytosine-5)-methyltransferase 1 (Dnmt1) (EC 2.1.1.37) (CXXC-type zinc finger protein 9) (DNA methyltransferase HsaI) (DNA MTase HsaI) (M.HsaI) (MCMT)	DNMT1 AIM CXXC9 DNMT
P27361	MK03_HUMAN	Mitogen-activated protein kinase 3 (MAP kinase 3) (MAPK 3) (EC 2.7.11.24) (ERT2) (Extracellular signal-regulated kinase 1) (ERK-1) (Insulin-stimulated MAP2 kinase) (MAP kinase isoform p44) (p44-MAPK) (Microtubule-associated protein 2 kinase) (p44-ERK1)	MAPK3 ERK1 PRKM3
P27986	P85A_HUMAN	Phosphatidylinositol 3-kinase regulatory subunit alpha (PI3-kinase regulatory subunit alpha) (PI3K regulatory subunit alpha) (PtdIns-3-kinase regulatory subunit alpha) (Phosphatidylinositol 3-kinase 85 kDa regulatory subunit alpha) (PI3-kinase subunit p85-alpha) (PtdIns-3-kinase regulatory subunit p85-alpha)	PIK3R1 GRB1
P28482	MK01_HUMAN	Mitogen-activated protein kinase 1 (MAP kinase 1) (MAPK 1) (EC 2.7.11.24) (ERT1) (Extracellular signal-regulated kinase 2) (ERK-2) (MAP kinase isoform p42) (p42-MAPK) (Mitogen-activated protein kinase 2) (MAP kinase 2) (MAPK 2)	MAPK1 ERK2 PRKM1 PRKM2
P29317	EPHA2_HUMAN	Ephrin type-A receptor 2 (EC 2.7.10.1) (Epithelial cell kinase) (Tyrosine-protein kinase receptor ECK)	EPHA2 ECK
P29320	EPHA3_HUMAN	Ephrin type-A receptor 3 (EC 2.7.10.1) (EPH-like kinase 4) (EK4) (hEK4) (HEK) (Human embryo kinase) (Tyrosine-protein kinase TYRO4) (Tyrosine-protein kinase receptor ETK1) (Eph-like tyrosine kinase 1)	EPHA3 ETK ETK1 HEK TYRO4
P29322	EPHA8_HUMAN	Ephrin type-A receptor 8 (EC 2.7.10.1) (EPH- and ELK-related kinase) (EPH-like kinase 3) (EK3) (hEK3) (Tyrosine-protein kinase receptor EEK)	EPHA8 EEK HEK3 KIAA1459
P29323	EPHB2_HUMAN	Ephrin type-B receptor 2 (EC 2.7.10.1) (Developmentally-regulated Eph-related tyrosine kinase) (ELK-related tyrosine kinase) (EPH tyrosine kinase 3) (EPH-like kinase 5) (EK5) (hEK5) (Renal carcinoma antigen NY-REN-47) (Tyrosine-protein kinase TYRO5) (Tyrosine-protein kinase receptor EPH-3)	EPHB2 DRT EPHT3 EPTH3 ERK HEK5 TYRO5
P29353	SHC1_HUMAN	SHC-transforming protein 1 (SHC-transforming protein 3) (SHC-transforming protein A) (Src homology 2 domain-containing-transforming protein C1) (SH2 domain protein C1)	SHC1 SHC SHCA
P31321	KAP1_HUMAN	cAMP-dependent protein kinase type I-beta regulatory subunit	PRKAR1B
P31323	KAP3_HUMAN	cAMP-dependent protein kinase type II-beta regulatory subunit	PRKAR2B
P31371	FGF9_HUMAN	Fibroblast growth factor 9 (FGF-9) (Glia-activating factor) (GAF) (Heparin-binding growth factor 9) (HBGF-9)	FGF9
P31749	AKT1_HUMAN	RAC-alpha serine/threonine-protein kinase (EC 2.7.11.1) (Protein kinase B) (PKB) (Protein kinase B alpha) (PKB alpha) (Proto-oncogene c-Akt) (RAC-PK-alpha)	AKT1 PKB RAC
P31751	AKT2_HUMAN	RAC-beta serine/threonine-protein kinase (EC 2.7.11.1) (Protein kinase Akt-2) (Protein kinase B beta) (PKB beta) (RAC-PK-beta)	AKT2
P31946	1433B_HUMAN	14-3-3 protein beta/alpha (Protein 1054) (Protein kinase C inhibitor protein 1) (KCIP-1) [Cleaved into: 14-3-3 protein beta/alpha, N-terminally processed]	YWHAB
P33681	CD80_HUMAN	T-lymphocyte activation antigen CD80 (Activation B7-1 antigen) (BB1) (CTLA-4 counter-receptor B7.1) (B7) (CD antigen CD80)	CD80 CD28LG CD28LG1 LAB7
P35070	BTC_HUMAN	Probetacellulin [Cleaved into: Betacellulin (BTC)]	BTC
P35568	IRS1_HUMAN	Insulin receptor substrate 1 (IRS-1)	IRS1
P35916	VGFR3_HUMAN	Vascular endothelial growth factor receptor 3 (VEGFR-3) (EC 2.7.10.1) (Fms-like tyrosine kinase 4) (FLT-4) (Tyrosine-protein kinase receptor FLT4)	FLT4 VEGFR3
P35968	VGFR2_HUMAN	Vascular endothelial growth factor receptor 2 (VEGFR-2) (EC 2.7.10.1) (Fetal liver kinase 1) (FLK-1) (Kinase insert domain receptor) (KDR) (Protein-tyrosine kinase receptor flk-1) (CD antigen CD309)	KDR FLK1 VEGFR2
P36507	MP2K2_HUMAN	Dual specificity mitogen-activated protein kinase kinase 2 (MAP kinase kinase 2) (MAPKK 2) (EC 2.7.12.2) (ERK activator kinase 2) (MAPK/ERK kinase 2) (MEK 2)	MAP2K2 MEK2 MKK2 PRKMK2
P38936	CDN1A_HUMAN	Cyclin-dependent kinase inhibitor 1 (CDK-interacting protein 1) (Melanoma differentiation-associated protein 6) (MDA-6) (p21)	CDKN1A CAP20 CDKN1 CIP1 MDA6 PIC1 SDI1 WAF1
P40145	ADCY8_HUMAN	Adenylate cyclase type 8 (EC 4.6.1.1) (ATP pyrophosphate-lyase 8) (Adenylate cyclase type VIII) (Adenylyl cyclase 8) (AC8) (Ca(2+)/calmodulin-activated adenylyl cyclase)	ADCY8
P41240	CSK_HUMAN	Tyrosine-protein kinase CSK (EC 2.7.10.2) (C-Src kinase) (Protein-tyrosine kinase CYL)	CSK
P42081	CD86_HUMAN	T-lymphocyte activation antigen CD86 (Activation B7-2 antigen) (B70) (BU63) (CTLA-4 counter-receptor B7.2) (FUN-1) (CD antigen CD86)	CD86 CD28LG2
P42336	PK3CA_HUMAN	Phosphatidylinositol 4,5-bisphosphate 3-kinase catalytic subunit alpha isoform (PI3-kinase subunit alpha) (PI3K-alpha) (PI3Kalpha) (PtdIns-3-kinase subunit alpha) (EC 2.7.1.153) (Phosphatidylinositol 4,5-bisphosphate 3-kinase 110 kDa catalytic subunit alpha) (PtdIns-3-kinase subunit p110-alpha) (p110alpha) (Phosphoinositide-3-kinase catalytic alpha polypeptide) (Serine/threonine protein kinase PI…	PIK3CA
P42338	PK3CB_HUMAN	Phosphatidylinositol 4,5-bisphosphate 3-kinase catalytic subunit beta isoform (PI3-kinase subunit beta) (PI3K-beta) (PI3Kbeta) (PtdIns-3-kinase subunit beta) (EC 2.7.1.153) (Phosphatidylinositol 4,5-bisphosphate 3-kinase 110 kDa catalytic subunit beta) (PtdIns-3-kinase subunit p110-beta) (p110beta)	PIK3CB PIK3C1
P42345	MTOR_HUMAN	Serine/threonine-protein kinase mTOR (EC 2.7.11.1) (FK506-binding protein 12-rapamycin complex-associated protein 1) (FKBP12-rapamycin complex-associated protein) (Mammalian target of rapamycin) (mTOR) (Mechanistic target of rapamycin) (Rapamycin and FKBP12 target 1) (Rapamycin target protein 1)	MTOR FRAP FRAP1 FRAP2 RAFT1 RAPT1
P42566	EPS15_HUMAN	Epidermal growth factor receptor substrate 15 (Protein Eps15) (Protein AF-1p)	EPS15 AF1P
P42771	CDN2A_HUMAN	Cyclin-dependent kinase inhibitor 2A (Cyclin-dependent kinase 4 inhibitor A) (CDK4I) (Multiple tumor suppressor 1) (MTS-1) (p16-INK4a) (p16-INK4) (p16INK4A)	CDKN2A CDKN2 MTS1
P45983	MK08_HUMAN	Mitogen-activated protein kinase 8 (MAP kinase 8) (MAPK 8) (EC 2.7.11.24) (JNK-46) (Stress-activated protein kinase 1c) (SAPK1c) (Stress-activated protein kinase JNK1) (c-Jun N-terminal kinase 1)	MAPK8 JNK1 PRKM8 SAPK1 SAPK1C
P45984	MK09_HUMAN	Mitogen-activated protein kinase 9 (MAP kinase 9) (MAPK 9) (EC 2.7.11.24) (JNK-55) (Stress-activated protein kinase 1a) (SAPK1a) (Stress-activated protein kinase JNK2) (c-Jun N-terminal kinase 2)	MAPK9 JNK2 PRKM9 SAPK1A
P45985	MP2K4_HUMAN	Dual specificity mitogen-activated protein kinase kinase 4 (MAP kinase kinase 4) (MAPKK 4) (EC 2.7.12.2) (JNK-activating kinase 1) (MAPK/ERK kinase 4) (MEK 4) (SAPK/ERK kinase 1) (SEK1) (Stress-activated protein kinase kinase 1) (SAPK kinase 1) (SAPKK-1) (SAPKK1) (c-Jun N-terminal kinase kinase 1) (JNKK)	MAP2K4 JNKK1 MEK4 MKK4 PRKMK4 SEK1 SERK1 SKK1
P46527	CDN1B_HUMAN	Cyclin-dependent kinase inhibitor 1B (Cyclin-dependent kinase inhibitor p27) (p27Kip1)	CDKN1B KIP1
P46734	MP2K3_HUMAN	Dual specificity mitogen-activated protein kinase kinase 3 (MAP kinase kinase 3) (MAPKK 3) (EC 2.7.12.2) (MAPK/ERK kinase 3) (MEK 3) (Stress-activated protein kinase kinase 2) (SAPK kinase 2) (SAPKK-2) (SAPKK2)	MAP2K3 MEK3 MKK3 PRKMK3 SKK2
P49023	PAXI_HUMAN	Paxillin	PXN
P49815	TSC2_HUMAN	Tuberin (Tuberous sclerosis 2 protein)	TSC2 TSC4
P49840	GSK3A_HUMAN	Glycogen synthase kinase-3 alpha (GSK-3 alpha) (EC 2.7.11.26) (Serine/threonine-protein kinase GSK3A) (EC 2.7.11.1)	GSK3A
P49841	GSK3B_HUMAN	Glycogen synthase kinase-3 beta (GSK-3 beta) (EC 2.7.11.26) (Serine/threonine-protein kinase GSK3B) (EC 2.7.11.1)	GSK3B
P49918	CDN1C_HUMAN	Cyclin-dependent kinase inhibitor 1C (Cyclin-dependent kinase inhibitor p57) (p57Kip2)	CDKN1C KIP2
P51812	KS6A3_HUMAN	Ribosomal protein S6 kinase alpha-3 (S6K-alpha-3) (EC 2.7.11.1) (90 kDa ribosomal protein S6 kinase 3) (p90-RSK 3) (p90RSK3) (Insulin-stimulated protein kinase 1) (ISPK-1) (MAP kinase-activated protein kinase 1b) (MAPK-activated protein kinase 1b) (MAPKAP kinase 1b) (MAPKAPK-1b) (Ribosomal S6 kinase 2) (RSK-2) (pp90RSK2)	RPS6KA3 ISPK1 MAPKAPK1B RSK2
P51828	ADCY7_HUMAN	Adenylate cyclase type 7 (EC 4.6.1.1) (ATP pyrophosphate-lyase 7) (Adenylate cyclase type VII) (Adenylyl cyclase 7)	ADCY7 KIAA0037
P52564	MP2K6_HUMAN	Dual specificity mitogen-activated protein kinase kinase 6 (MAP kinase kinase 6) (MAPKK 6) (EC 2.7.12.2) (MAPK/ERK kinase 6) (MEK 6) (Stress-activated protein kinase kinase 3) (SAPK kinase 3) (SAPKK-3) (SAPKK3)	MAP2K6 MEK6 MKK6 PRKMK6 SKK3
P52789	HXK2_HUMAN	Hexokinase-2 (EC 2.7.1.1) (Hexokinase type II) (HK II) (Muscle form hexokinase)	HK2
P52790	HXK3_HUMAN	Hexokinase-3 (EC 2.7.1.1) (Hexokinase type III) (HK III)	HK3
P53680	AP2S1_HUMAN	AP-2 complex subunit sigma (Adaptor protein complex AP-2 subunit sigma) (Adaptor-related protein complex 2 subunit sigma) (Clathrin assembly protein 2 sigma small chain) (Clathrin coat assembly protein AP17) (Clathrin coat-associated protein AP17) (HA2 17 kDa subunit) (Plasma membrane adaptor AP-2 17 kDa protein) (Sigma2-adaptin)	AP2S1 AP17 CLAPS2
P53778	MK12_HUMAN	Mitogen-activated protein kinase 12 (MAP kinase 12) (MAPK 12) (EC 2.7.11.24) (Extracellular signal-regulated kinase 6) (ERK-6) (Mitogen-activated protein kinase p38 gamma) (MAP kinase p38 gamma) (Stress-activated protein kinase 3)	MAPK12 ERK6 SAPK3
P53779	MK10_HUMAN	Mitogen-activated protein kinase 10 (MAP kinase 10) (MAPK 10) (EC 2.7.11.24) (MAP kinase p49 3F12) (Stress-activated protein kinase 1b) (SAPK1b) (Stress-activated protein kinase JNK3) (c-Jun N-terminal kinase 3)	MAPK10 JNK3 JNK3A PRKM10 SAPK1B
P54750	PDE1A_HUMAN	Calcium/calmodulin-dependent 3',5'-cyclic nucleotide phosphodiesterase 1A (Cam-PDE 1A) (EC 3.1.4.17) (61 kDa Cam-PDE) (hCam-1)	PDE1A
P54753	EPHB3_HUMAN	Ephrin type-B receptor 3 (EC 2.7.10.1) (EPH-like tyrosine kinase 2) (EPH-like kinase 2) (Embryonic kinase 2) (EK2) (hEK2) (Tyrosine-protein kinase TYRO6)	EPHB3 ETK2 HEK2 TYRO6
P54756	EPHA5_HUMAN	Ephrin type-A receptor 5 (EC 2.7.10.1) (Brain-specific kinase) (EPH homology kinase 1) (EHK-1) (EPH-like kinase 7) (EK7) (hEK7)	EPHA5 BSK EHK1 HEK7 TYRO4
P54760	EPHB4_HUMAN	Ephrin type-B receptor 4 (EC 2.7.10.1) (Hepatoma transmembrane kinase) (Tyrosine-protein kinase TYRO11)	EPHB4 HTK MYK1 TYRO11
P54762	EPHB1_HUMAN	Ephrin type-B receptor 1 (EC 2.7.10.1) (ELK) (EPH tyrosine kinase 2) (EPH-like kinase 6) (EK6) (hEK6) (Neuronally-expressed EPH-related tyrosine kinase) (NET) (Tyrosine-protein kinase receptor EPH-2)	EPHB1 ELK EPHT2 HEK6 NET
P54764	EPHA4_HUMAN	Ephrin type-A receptor 4 (EC 2.7.10.1) (EPH-like kinase 8) (EK8) (hEK8) (Tyrosine-protein kinase TYRO1) (Tyrosine-protein kinase receptor SEK)	EPHA4 HEK8 SEK TYRO1
P55075	FGF8_HUMAN	Fibroblast growth factor 8 (FGF-8) (Androgen-induced growth factor) (AIGF) (Heparin-binding growth factor 8) (HBGF-8)	FGF8 AIGF
P55196	AFAD_HUMAN	Afadin (ALL1-fused gene from chromosome 6 protein) (Protein AF-6)	MLLT4 AF6
P55211	CASP9_HUMAN	Caspase-9 (CASP-9) (EC 3.4.22.62) (Apoptotic protease Mch-6) (Apoptotic protease-activating factor 3) (APAF-3) (ICE-like apoptotic protease 6) (ICE-LAP6) [Cleaved into: Caspase-9 subunit p35; Caspase-9 subunit p10]	CASP9 MCH6
P56975	NRG3_HUMAN	Pro-neuregulin-3, membrane-bound isoform (Pro-NRG3) [Cleaved into: Neuregulin-3 (NRG-3)]	NRG3
P60484	PTEN_HUMAN	Phosphatidylinositol 3,4,5-trisphosphate 3-phosphatase and dual-specificity protein phosphatase PTEN (EC 3.1.3.16) (EC 3.1.3.48) (EC 3.1.3.67) (Mutated in multiple advanced cancers 1) (Phosphatase and tensin homolog)	PTEN MMAC1 TEP1
P60763	RAC3_HUMAN	Ras-related C3 botulinum toxin substrate 3 (p21-Rac3)	RAC3
P60953	CDC42_HUMAN	Cell division control protein 42 homolog (G25K GTP-binding protein)	CDC42
P61586	RHOA_HUMAN	Transforming protein RhoA (Rho cDNA clone 12) (h12)	RHOA ARH12 ARHA RHO12
P62158	CALM_HUMAN	Calmodulin (CaM)	CALM1 CALM CAM CAM1; CALM2 CAM2 CAMB; CALM3 CALML2 CAM3 CAMC CAMIII
P62745	RHOB_HUMAN	Rho-related GTP-binding protein RhoB (Rho cDNA clone 6) (h6)	RHOB ARH6 ARHB
P62979	RS27A_HUMAN	Ubiquitin-40S ribosomal protein S27a (Ubiquitin carboxyl extension protein 80) [Cleaved into: Ubiquitin; 40S ribosomal protein S27a]	RPS27A UBA80 UBCEP1
P62987	RL40_HUMAN	Ubiquitin-60S ribosomal protein L40 (CEP52) (Ubiquitin A-52 residue ribosomal protein fusion product 1) [Cleaved into: Ubiquitin; 60S ribosomal protein L40]	UBA52 UBCEP2
P62993	GRB2_HUMAN	Growth factor receptor-bound protein 2 (Adapter protein GRB2) (Protein Ash) (SH2/SH3 adapter GRB2)	GRB2 ASH
P63000	RAC1_HUMAN	Ras-related C3 botulinum toxin substrate 1 (Cell migration-inducing gene 5 protein) (Ras-like protein TC25) (p21-Rac1)	RAC1 TC25 MIG5
P63010	AP2B1_HUMAN	AP-2 complex subunit beta (AP105B) (Adaptor protein complex AP-2 subunit beta) (Adaptor-related protein complex 2 subunit beta) (Beta-2-adaptin) (Beta-adaptin) (Clathrin assembly protein complex 2 beta large chain) (Plasma membrane adaptor HA2/AP2 adaptin beta subunit)	AP2B1 ADTB2 CLAPB1
P78536	ADA17_HUMAN	Disintegrin and metalloproteinase domain-containing protein 17 (ADAM 17) (EC 3.4.24.86) (Snake venom-like protease) (TNF-alpha convertase) (TNF-alpha-converting enzyme) (CD antigen CD156b)	ADAM17 CSVP TACE
P98177	FOXO4_HUMAN	Forkhead box protein O4 (Fork head domain transcription factor AFX1)	FOXO4 AFX AFX1 MLLT7
Q00610	CLH1_HUMAN	Clathrin heavy chain 1 (Clathrin heavy chain on chromosome 17) (CLH-17)	CLTC CLH17 CLTCL2 KIAA0034
Q00987	MDM2_HUMAN	E3 ubiquitin-protein ligase Mdm2 (EC 6.3.2.-) (Double minute 2 protein) (Hdm2) (Oncoprotein Mdm2) (p53-binding protein Mdm2)	MDM2
Q01064	PDE1B_HUMAN	Calcium/calmodulin-dependent 3',5'-cyclic nucleotide phosphodiesterase 1B (Cam-PDE 1B) (EC 3.1.4.17) (63 kDa Cam-PDE)	PDE1B PDE1B1 PDES1B
Q01201	RELB_HUMAN	Transcription factor RelB (I-Rel)	RELB
Q02156	KPCE_HUMAN	Protein kinase C epsilon type (EC 2.7.11.13) (nPKC-epsilon)	PRKCE PKCE
Q02297	NRG1_HUMAN	Pro-neuregulin-1, membrane-bound isoform (Pro-NRG1) [Cleaved into: Neuregulin-1 (Acetylcholine receptor-inducing activity) (ARIA) (Breast cancer cell differentiation factor p45) (Glial growth factor) (Heregulin) (HRG) (Neu differentiation factor) (Sensory and motor neuron-derived factor)]	NRG1 GGF HGL HRGA NDF SMDF
Q02750	MP2K1_HUMAN	Dual specificity mitogen-activated protein kinase kinase 1 (MAP kinase kinase 1) (MAPKK 1) (MKK1) (EC 2.7.12.2) (ERK activator kinase 1) (MAPK/ERK kinase 1) (MEK 1)	MAP2K1 MEK1 PRKMK1
Q04206	TF65_HUMAN	Transcription factor p65 (Nuclear factor NF-kappa-B p65 subunit) (Nuclear factor of kappa light polypeptide gene enhancer in B-cells 3)	RELA NFKB3
Q05655	KPCD_HUMAN	Protein kinase C delta type (EC 2.7.11.13) (Tyrosine-protein kinase PRKCD) (EC 2.7.10.2) (nPKC-delta) [Cleaved into: Protein kinase C delta type regulatory subunit; Protein kinase C delta type catalytic subunit (Sphingosine-dependent protein kinase-1) (SDK1)]	PRKCD
Q06124	PTN11_HUMAN	Tyrosine-protein phosphatase non-receptor type 11 (EC 3.1.3.48) (Protein-tyrosine phosphatase 1D) (PTP-1D) (Protein-tyrosine phosphatase 2C) (PTP-2C) (SH-PTP2) (SHP-2) (Shp2) (SH-PTP3)	PTPN11 PTP2C SHPTP2
Q07817	B2CL1_HUMAN	Bcl-2-like protein 1 (Bcl2-L-1) (Apoptosis regulator Bcl-X)	BCL2L1 BCL2L BCLX
Q07820	MCL1_HUMAN	Induced myeloid leukemia cell differentiation protein Mcl-1 (Bcl-2-like protein 3) (Bcl2-L-3) (Bcl-2-related protein EAT/mcl1) (mcl1/EAT)	MCL1 BCL2L3
Q07889	SOS1_HUMAN	Son of sevenless homolog 1 (SOS-1)	SOS1
Q08462	ADCY2_HUMAN	Adenylate cyclase type 2 (EC 4.6.1.1) (ATP pyrophosphate-lyase 2) (Adenylate cyclase type II) (Adenylyl cyclase 2)	ADCY2 KIAA1060
Q08828	ADCY1_HUMAN	Adenylate cyclase type 1 (EC 4.6.1.1) (ATP pyrophosphate-lyase 1) (Adenylate cyclase type I) (Adenylyl cyclase 1) (Ca(2+)/calmodulin-activated adenylyl cyclase)	ADCY1
Q12778	FOXO1_HUMAN	Forkhead box protein O1 (Forkhead box protein O1A) (Forkhead in rhabdomyosarcoma)	FOXO1 FKHR FOXO1A
Q12967	GNDS_HUMAN	Ral guanine nucleotide dissociation stimulator (RalGDS) (Ral guanine nucleotide exchange factor) (RalGEF)	RALGDS KIAA1308 RGF
Q13009	TIAM1_HUMAN	T-lymphoma invasion and metastasis-inducing protein 1 (TIAM-1)	TIAM1
Q13153	PAK1_HUMAN	Serine/threonine-protein kinase PAK 1 (EC 2.7.11.1) (Alpha-PAK) (p21-activated kinase 1) (PAK-1) (p65-PAK)	PAK1
Q13177	PAK2_HUMAN	Serine/threonine-protein kinase PAK 2 (EC 2.7.11.1) (Gamma-PAK) (PAK65) (S6/H4 kinase) (p21-activated kinase 2) (PAK-2) (p58) [Cleaved into: PAK-2p27 (p27); PAK-2p34 (p34) (C-t-PAK2)]	PAK2
Q13464	ROCK1_HUMAN	Rho-associated protein kinase 1 (EC 2.7.11.1) (Renal carcinoma antigen NY-REN-35) (Rho-associated, coiled-coil-containing protein kinase 1) (Rho-associated, coiled-coil-containing protein kinase I) (ROCK-I) (p160 ROCK-1) (p160ROCK)	ROCK1
Q13480	GAB1_HUMAN	GRB2-associated-binding protein 1 (GRB2-associated binder 1) (Growth factor receptor bound protein 2-associated protein 1)	GAB1
Q13671	RIN1_HUMAN	Ras and Rab interactor 1 (Ras inhibitor JC99) (Ras interaction/interference protein 1)	RIN1
Q14123	PDE1C_HUMAN	Calcium/calmodulin-dependent 3',5'-cyclic nucleotide phosphodiesterase 1C (Cam-PDE 1C) (EC 3.1.4.17) (hCam-3)	PDE1C
Q14155	ARHG7_HUMAN	Rho guanine nucleotide exchange factor 7 (Beta-Pix) (COOL-1) (PAK-interacting exchange factor beta) (p85)	ARHGEF7 COOL1 KIAA0142 P85SPR PAK3BP PIXB Nbla10314
Q14457	BECN1_HUMAN	Beclin-1 (Coiled-coil myosin-like BCL2-interacting protein) (Protein GT197)	BECN1 GT197
Q14571	ITPR2_HUMAN	Inositol 1,4,5-trisphosphate receptor type 2 (IP3 receptor isoform 2) (IP3R 2) (InsP3R2) (Type 2 inositol 1,4,5-trisphosphate receptor) (Type 2 InsP3 receptor)	ITPR2
Q14573	ITPR3_HUMAN	Inositol 1,4,5-trisphosphate receptor type 3 (IP3 receptor isoform 3) (IP3R 3) (InsP3R3) (Type 3 inositol 1,4,5-trisphosphate receptor) (Type 3 InsP3 receptor)	ITPR3
Q14643	ITPR1_HUMAN	Inositol 1,4,5-trisphosphate receptor type 1 (IP3 receptor isoform 1) (IP3R 1) (InsP3R1) (Type 1 inositol 1,4,5-trisphosphate receptor) (Type 1 InsP3 receptor)	ITPR1 INSP3R1
Q15118	PDK1_HUMAN	[Pyruvate dehydrogenase (acetyl-transferring)] kinase isozyme 1, mitochondrial (EC 2.7.11.2) (Pyruvate dehydrogenase kinase isoform 1) (PDH kinase 1)	PDK1 PDHK1
Q15119	PDK2_HUMAN	[Pyruvate dehydrogenase (acetyl-transferring)] kinase isozyme 2, mitochondrial (EC 2.7.11.2) (Pyruvate dehydrogenase kinase isoform 2) (PDH kinase 2) (PDKII)	PDK2 PDHK2
Q15303	ERBB4_HUMAN	Receptor tyrosine-protein kinase erbB-4 (EC 2.7.10.1) (Proto-oncogene-like protein c-ErbB-4) (Tyrosine kinase-type cell surface receptor HER4) (p180erbB4) [Cleaved into: ERBB4 intracellular domain (4ICD) (E4ICD) (s80HER4)]	ERBB4 HER4
Q15311	RBP1_HUMAN	RalA-binding protein 1 (RalBP1) (76 kDa Ral-interacting protein) (Dinitrophenyl S-glutathione ATPase) (DNP-SG ATPase) (Ral-interacting protein 1)	RALBP1 RLIP1 RLIP76
Q15349	KS6A2_HUMAN	Ribosomal protein S6 kinase alpha-2 (S6K-alpha-2) (EC 2.7.11.1) (90 kDa ribosomal protein S6 kinase 2) (p90-RSK 2) (p90RSK2) (MAP kinase-activated protein kinase 1c) (MAPK-activated protein kinase 1c) (MAPKAP kinase 1c) (MAPKAPK-1c) (Ribosomal S6 kinase 3) (RSK-3) (pp90RSK3)	RPS6KA2 MAPKAPK1C RSK3
Q15375	EPHA7_HUMAN	Ephrin type-A receptor 7 (EC 2.7.10.1) (EPH homology kinase 3) (EHK-3) (EPH-like kinase 11) (EK11) (hEK11)	EPHA7 EHK3 HEK11
Q15418	KS6A1_HUMAN	Ribosomal protein S6 kinase alpha-1 (S6K-alpha-1) (EC 2.7.11.1) (90 kDa ribosomal protein S6 kinase 1) (p90-RSK 1) (p90RSK1) (p90S6K) (MAP kinase-activated protein kinase 1a) (MAPK-activated protein kinase 1a) (MAPKAP kinase 1a) (MAPKAPK-1a) (Ribosomal S6 kinase 1) (RSK-1)	RPS6KA1 MAPKAPK1A RSK1
Q15759	MK11_HUMAN	Mitogen-activated protein kinase 11 (MAP kinase 11) (MAPK 11) (EC 2.7.11.24) (Mitogen-activated protein kinase p38 beta) (MAP kinase p38 beta) (p38b) (Stress-activated protein kinase 2b) (SAPK2b) (p38-2)	MAPK11 PRKM11 SAPK2 SAPK2B
Q15831	STK11_HUMAN	Serine/threonine-protein kinase STK11 (EC 2.7.11.1) (Liver kinase B1) (LKB1) (hLKB1) (Renal carcinoma antigen NY-REN-19)	STK11 LKB1 PJS
Q16288	NTRK3_HUMAN	NT-3 growth factor receptor (EC 2.7.10.1) (GP145-TrkC) (Trk-C) (Neurotrophic tyrosine kinase receptor type 3) (TrkC tyrosine kinase)	NTRK3 TRKC
Q16539	MK14_HUMAN	Mitogen-activated protein kinase 14 (MAP kinase 14) (MAPK 14) (EC 2.7.11.24) (Cytokine suppressive anti-inflammatory drug-binding protein) (CSAID-binding protein) (CSBP) (MAP kinase MXI2) (MAX-interacting protein 2) (Mitogen-activated protein kinase p38 alpha) (MAP kinase p38 alpha) (Stress-activated protein kinase 2a) (SAPK2a)	MAPK14 CSBP CSBP1 CSBP2 CSPB1 MXI2 SAPK2A
Q16566	KCC4_HUMAN	Calcium/calmodulin-dependent protein kinase type IV (CaMK IV) (EC 2.7.11.17) (CaM kinase-GR)	CAMK4 CAMK CAMK-GR CAMKIV
Q16620	NTRK2_HUMAN	BDNF/NT-3 growth factors receptor (EC 2.7.10.1) (GP145-TrkB) (Trk-B) (Neurotrophic tyrosine kinase receptor type 2) (TrkB tyrosine kinase) (Tropomyosin-related kinase B)	NTRK2 TRKB
Q16644	MAPK3_HUMAN	MAP kinase-activated protein kinase 3 (MAPK-activated protein kinase 3) (MAPKAP kinase 3) (MAPKAP-K3) (MAPKAPK-3) (MK-3) (EC 2.7.11.1) (Chromosome 3p kinase) (3pK)	MAPKAPK3
Q16665	HIF1A_HUMAN	Hypoxia-inducible factor 1-alpha (HIF-1-alpha) (HIF1-alpha) (ARNT-interacting protein) (Basic-helix-loop-helix-PAS protein MOP1) (Class E basic helix-loop-helix protein 78) (bHLHe78) (Member of PAS protein 1) (PAS domain-containing protein 8)	HIF1A BHLHE78 MOP1 PASD8
Q3MIN7	RGL3_HUMAN	Ral guanine nucleotide dissociation stimulator-like 3 (RalGDS-like 3)	RGL3
Q5JZY3	EPHAA_HUMAN	Ephrin type-A receptor 10 (EC 2.7.10.1)	EPHA10
Q5T1C6	THEM4_HUMAN	Acyl-coenzyme A thioesterase THEM4 (Acyl-CoA thioesterase THEM4) (EC 3.1.2.2) (Carboxyl-terminal modulator protein) (Thioesterase superfamily member 4)	THEM4 CTMP
Q6PIZ9	TRAT1_HUMAN	T-cell receptor-associated transmembrane adapter 1 (T-cell receptor-interacting molecule) (TRIM) (pp29/30)	TRAT1 TCRIM HSPC062
Q6R327	RICTR_HUMAN	Rapamycin-insensitive companion of mTOR (AVO3 homolog) (hAVO3)	RICTOR KIAA1999
Q6VAB6	KSR2_HUMAN	Kinase suppressor of Ras 2 (hKSR2) (EC 2.7.11.1)	KSR2
Q6ZVD8	PHLP2_HUMAN	PH domain leucine-rich repeat-containing protein phosphatase 2 (EC 3.1.3.16) (PH domain leucine-rich repeat-containing protein phosphatase-like) (PHLPP-like)	PHLPP2 KIAA0931 PHLPPL
Q6ZVF9	GRIN3_HUMAN	G protein-regulated inducer of neurite outgrowth 3 (GRIN3)	GPRIN3 KIAA2027
Q7Z569	BRAP_HUMAN	BRCA1-associated protein (EC 6.3.2.-) (BRAP2) (Impedes mitogenic signal propagation) (IMP) (RING finger protein 52) (Renal carcinoma antigen NY-REN-63)	BRAP RNF52
Q7Z698	SPRE2_HUMAN	Sprouty-related, EVH1 domain-containing protein 2 (Spred-2)	SPRED2
Q7Z699	SPRE1_HUMAN	Sprouty-related, EVH1 domain-containing protein 1 (Spred-1) (hSpred1)	SPRED1
Q86Z14	KLOTB_HUMAN	Beta-klotho (BKL) (BetaKlotho) (Klotho beta-like protein)	KLB
Q8IVF5	TIAM2_HUMAN	T-lymphoma invasion and metastasis-inducing protein 2 (TIAM-2) (SIF and TIAM1-like exchange factor)	TIAM2 KIAA2016 STEF
Q8IVT5	KSR1_HUMAN	Kinase suppressor of Ras 1	KSR1 KSR
Q8NDV7	TNR6A_HUMAN	Trinucleotide repeat-containing gene 6A protein (CAG repeat protein 26) (EMSY interactor protein) (GW182 autoantigen) (Protein GW1) (Glycine-tryptophan protein of 182 kDa)	TNRC6A CAGH26 KIAA1460 TNRC6
Q8NFM4	ADCY4_HUMAN	Adenylate cyclase type 4 (EC 4.6.1.1) (ATP pyrophosphate-lyase 4) (Adenylate cyclase type IV) (Adenylyl cyclase 4)	ADCY4
Q8WU20	FRS2_HUMAN	Fibroblast growth factor receptor substrate 2 (FGFR substrate 2) (FGFR-signaling adaptor SNT) (Suc1-associated neurotrophic factor target 1) (SNT-1)	FRS2
Q8WWG1	NRG4_HUMAN	Pro-neuregulin-4, membrane-bound isoform (Pro-NRG4) [Cleaved into: Neuregulin-4 (NRG-4)]	NRG4
Q92569	P55G_HUMAN	Phosphatidylinositol 3-kinase regulatory subunit gamma (PI3-kinase regulatory subunit gamma) (PI3K regulatory subunit gamma) (PtdIns-3-kinase regulatory subunit gamma) (Phosphatidylinositol 3-kinase 55 kDa regulatory subunit gamma) (PI3-kinase subunit p55-gamma) (PtdIns-3-kinase regulatory subunit p55-gamma) (p55PIK)	PIK3R3
Q92783	STAM1_HUMAN	Signal transducing adapter molecule 1 (STAM-1)	STAM STAM1
Q92934	BAD_HUMAN	Bcl2-associated agonist of cell death (BAD) (Bcl-2-binding component 6) (Bcl-2-like protein 8) (Bcl2-L-8) (Bcl-xL/Bcl-2-associated death promoter) (Bcl2 antagonist of cell death)	BAD BBC6 BCL2L8
Q96B36	AKTS1_HUMAN	Proline-rich AKT1 substrate 1 (40 kDa proline-rich AKT substrate)	AKT1S1 PRAS40
Q96B97	SH3K1_HUMAN	SH3 domain-containing kinase-binding protein 1 (CD2-binding protein 3) (CD2BP3) (Cbl-interacting protein of 85 kDa) (Human Src family kinase-binding protein 1) (HSB-1)	SH3KBP1 CIN85
Q96CW1	AP2M1_HUMAN	AP-2 complex subunit mu (AP-2 mu chain) (Adaptin-mu2) (Adaptor protein complex AP-2 subunit mu) (Adaptor-related protein complex 2 subunit mu) (Clathrin assembly protein complex 2 mu medium chain) (Clathrin coat assembly protein AP50) (Clathrin coat-associated protein AP50) (HA2 50 kDa subunit) (Plasma membrane adaptor AP-2 50 kDa protein)	AP2M1 CLAPM1 KIAA0109
Q96JA1	LRIG1_HUMAN	Leucine-rich repeats and immunoglobulin-like domains protein 1 (LIG-1)	LRIG1 LIG1
Q96RU7	TRIB3_HUMAN	Tribbles homolog 3 (TRB-3) (Neuronal cell death-inducible putative kinase) (SINK) (p65-interacting inhibitor of NF-kappa-B)	TRIB3 C20orf97 NIPK SKIP3 TRB3
Q99075	HBEGF_HUMAN	Proheparin-binding EGF-like growth factor [Cleaved into: Heparin-binding EGF-like growth factor (HB-EGF) (HBEGF) (Diphtheria toxin receptor) (DT-R)]	HBEGF DTR DTS HEGFL
Q99814	EPAS1_HUMAN	Endothelial PAS domain-containing protein 1 (EPAS-1) (Basic-helix-loop-helix-PAS protein MOP2) (Class E basic helix-loop-helix protein 73) (bHLHe73) (HIF-1-alpha-like factor) (HLF) (Hypoxia-inducible factor 2-alpha) (HIF-2-alpha) (HIF2-alpha) (Member of PAS protein 2) (PAS domain-containing protein 2)	EPAS1 BHLHE73 HIF2A MOP2 PASD2
Q99962	SH3G2_HUMAN	Endophilin-A1 (EEN-B1) (Endophilin-1) (SH3 domain protein 2A) (SH3 domain-containing GRB2-like protein 2)	SH3GL2 CNSA2 SH3D2A
Q9BPZ7	SIN1_HUMAN	Target of rapamycin complex 2 subunit MAPKAP1 (TORC2 subunit MAPKAP1) (Mitogen-activated protein kinase 2-associated protein 1) (Stress-activated map kinase-interacting protein 1) (SAPK-interacting protein 1) (mSIN1)	MAPKAP1 MIP1 SIN1
Q9BVC4	LST8_HUMAN	Target of rapamycin complex subunit LST8 (TORC subunit LST8) (G protein beta subunit-like) (Gable) (Protein GbetaL) (Mammalian lethal with SEC13 protein 8) (mLST8)	MLST8 GBL LST8
Q9GZV5	WWTR1_HUMAN	WW domain-containing transcription regulator protein 1 (Transcriptional coactivator with PDZ-binding motif)	WWTR1 TAZ
Q9GZV9	FGF23_HUMAN	Fibroblast growth factor 23 (FGF-23) (Phosphatonin) (Tumor-derived hypophosphatemia-inducing factor) [Cleaved into: Fibroblast growth factor 23 N-terminal peptide; Fibroblast growth factor 23 C-terminal peptide]	FGF23 HYPF UNQ3027/PRO9828
Q9H1Y0	ATG5_HUMAN	Autophagy protein 5 (APG5-like) (Apoptosis-specific protein)	ATG5 APG5L ASP
Q9H9G7	AGO3_HUMAN	Protein argonaute-3 (Argonaute3) (hAgo3) (Argonaute RISC catalytic component 3) (Eukaryotic translation initiation factor 2C 3) (eIF-2C 3) (eIF2C 3)	AGO3 EIF2C3
Q9HCE1	MOV10_HUMAN	Putative helicase MOV-10 (EC 3.6.4.13) (Moloney leukemia virus 10 protein)	MOV10 KIAA1631
Q9HCJ0	TNR6C_HUMAN	Trinucleotide repeat-containing gene 6C protein	TNRC6C KIAA1582
Q9HCK5	AGO4_HUMAN	Protein argonaute-4 (Argonaute4) (hAgo4) (Argonaute RISC catalytic component 4) (Eukaryotic translation initiation factor 2C 4) (eIF-2C 4) (eIF2C 4)	AGO4 EIF2C4 KIAA1567
Q9HCT0	FGF22_HUMAN	Fibroblast growth factor 22 (FGF-22)	FGF22 UNQ2500/PRO5800
Q9NP95	FGF20_HUMAN	Fibroblast growth factor 20 (FGF-20)	FGF20
Q9NRY4	RHG35_HUMAN	Rho GTPase-activating protein 35 (Glucocorticoid receptor DNA-binding factor 1) (Glucocorticoid receptor repression factor 1) (GRF-1) (Rho GAP p190A) (p190-A)	ARHGAP35 GRF1 GRLF1 KIAA1722
Q9NWQ8	PHAG1_HUMAN	Phosphoprotein associated with glycosphingolipid-enriched microdomains 1 (Csk-binding protein) (Transmembrane adapter protein PAG) (Transmembrane phosphoprotein Cbp)	PAG1 CBP PAG
Q9NZL6	RGL1_HUMAN	Ral guanine nucleotide dissociation stimulator-like 1 (RalGDS-like 1)	RGL1 KIAA0959 RGL
Q9P212	PLCE1_HUMAN	1-phosphatidylinositol 4,5-bisphosphate phosphodiesterase epsilon-1 (EC 3.1.4.11) (Pancreas-enriched phospholipase C) (Phosphoinositide phospholipase C-epsilon-1) (Phospholipase C-epsilon-1) (PLC-epsilon-1)	PLCE1 KIAA1516 PLCE PPLC
Q9UBC2	EP15R_HUMAN	Epidermal growth factor receptor substrate 15-like 1 (Eps15-related protein) (Eps15R)	EPS15L1 EPS15R
Q9UBC3	DNM3B_HUMAN	DNA (cytosine-5)-methyltransferase 3B (Dnmt3b) (EC 2.1.1.37) (DNA methyltransferase HsaIIIB) (DNA MTase HsaIIIB) (M.HsaIIIB)	DNMT3B
Q9UBS0	KS6B2_HUMAN	Ribosomal protein S6 kinase beta-2 (S6K-beta-2) (S6K2) (EC 2.7.11.1) (70 kDa ribosomal protein S6 kinase 2) (P70S6K2) (p70-S6K 2) (S6 kinase-related kinase) (SRK) (Serine/threonine-protein kinase 14B) (p70 ribosomal S6 kinase beta) (S6K-beta) (p70 S6 kinase beta) (p70 S6K-beta) (p70 S6KB) (p70-beta)	RPS6KB2 STK14B
Q9UEF7	KLOT_HUMAN	Klotho (EC 3.2.1.31) [Cleaved into: Klotho peptide]	KL
Q9UF33	EPHA6_HUMAN	Ephrin type-A receptor 6 (EC 2.7.10.1) (EPH homology kinase 2) (EHK-2) (EPH-like kinase 12) (EK12)	EPHA6 EHK2 HEK12
Q9UHD2	TBK1_HUMAN	Serine/threonine-protein kinase TBK1 (EC 2.7.11.1) (NF-kappa-B-activating kinase) (T2K) (TANK-binding kinase 1)	TBK1 NAK
Q9UK32	KS6A6_HUMAN	Ribosomal protein S6 kinase alpha-6 (S6K-alpha-6) (EC 2.7.11.1) (90 kDa ribosomal protein S6 kinase 6) (p90-RSK 6) (p90RSK6) (Ribosomal S6 kinase 4) (RSK-4) (pp90RSK4)	RPS6KA6 RSK4
Q9UKV8	AGO2_HUMAN	Protein argonaute-2 (Argonaute2) (hAgo2) (EC 3.1.26.n2) (Argonaute RISC catalytic component 2) (Eukaryotic translation initiation factor 2C 2) (eIF-2C 2) (eIF2C 2) (PAZ Piwi domain protein) (PPD) (Protein slicer)	AGO2 EIF2C2
Q9UL18	AGO1_HUMAN	Protein argonaute-1 (Argonaute1) (hAgo1) (Argonaute RISC catalytic component 1) (Eukaryotic translation initiation factor 2C 1) (eIF-2C 1) (eIF2C 1) (Putative RNA-binding protein Q99)	AGO1 EIF2C1
Q9UPQ9	TNR6B_HUMAN	Trinucleotide repeat-containing gene 6B protein	TNRC6B KIAA1093
Q9Y243	AKT3_HUMAN	RAC-gamma serine/threonine-protein kinase (EC 2.7.11.1) (Protein kinase Akt-3) (Protein kinase B gamma) (PKB gamma) (RAC-PK-gamma) (STK-2)	AKT3 PKBG
Q9Y4H2	IRS2_HUMAN	Insulin receptor substrate 2 (IRS-2)	IRS2
Q9Y5W5	WIF1_HUMAN	Wnt inhibitory factor 1 (WIF-1)	WIF1 UNQ191/PRO217
Q9Y6I3	EPN1_HUMAN	Epsin-1 (EH domain-binding mitotic phosphoprotein) (EPS-15-interacting protein 1)	EPN1
Q9Y6K1	DNM3A_HUMAN	DNA (cytosine-5)-methyltransferase 3A (Dnmt3a) (EC 2.1.1.37) (DNA methyltransferase HsaIIIA) (DNA MTase HsaIIIA) (M.HsaIIIA)	DNMT3A
