## Additional Files for "Targeted phosphoproteomics of the Ras signaling network reveal regulatory mechanisms mediated by oncogenic KRAS": Additional_File_2.xlsx

### Sheet: List_of_cell_lines
Cell line	Genotype	References (PubMed ID)
HCC827	EGFR DelE746_A750	21732342
H1975	EGFR L858R/T790M	21732342
PC9	EGFR DelE746_A750	21167064
H460	KRAS (Codon 61)	10706117
A549	KRAS G12S , hypotriploid	10706117, 17699110
H358	KRAS G12C	10706117
H1666	BRAF G466V	19010912
HCC364	BRAF V600E	19010912
