## Additional Files for "Targeted phosphoproteomics of the Ras signaling network reveal regulatory mechanisms mediated by oncogenic KRAS": Additional_File_4.xlsx

### Sheet: PCR primers
Name	Forward (5' -> 3')	Reverse (5' -> 3')
For qPCR
PAWR	TGCCGCAGAGTGCTTAGATG	CCTGTAGCAGATAGGAACTGCC
ID2	GCTATACAACATGAACGACTGCT	AATAGTGGGATGCGAGTCCAG
CCND2	ACCTTCCGCAGTGCTCCTA	CCCAGCCAAGAAACGGTCC
ZEB1	GATGATGAATGCGAGTCAGATGC	ACAGCAGTGTCTTGTTGTTGT
CDKN1A	TGTCCGTCAGAACCCATGC	AAAGTCGAAGTTCCATCGCTC
FAS	TCTGGTTCTTACGTCTGTTGC	CTGTGCAGTCCCTAGCTTTCC
RASSF1A	AGGACGGTTCTTACACAGGCT	TGGGCAGGTAAAAGGAAGTGC
NORE1A	GGGCATGAAACTGAGTGAAGA	TGGCATCATAGATGGACTGGG
DNMT1	AGGCGGCTCAAAGATTTGGAA	GCAGAAATTCGTGCAAGAGATTC
KRAS	GGACTGGGGAGGGCTTTCT	GCCTGTTTTGTGTCTACTGTTCT
For site-directed mutagenesis
DNMT1 S714D	GAGGAAGTCGATGATAACATCCCAGAGATGCCGGACCCCAAAAAAATGCACCAGG	CCTGGTGCATTTTTTTGGGGTCCGGCATCTCTGGGATGTTATCATCGACTTCCTC
DNMT1 S714A	GAGGAAGTCGATGATAACATCCCAGAGATGCCGGCCCCCAAAAAAATGCACCAGG	CCTGGTGCATTTTTTTGGGGGCCGGCATCTCTGGGATGTTATCATCGACTTCCTC

### Sheet: siRNAs
hKRAS_234: GUIDE (anti-sense)	5’-UGAAUUAGCUGUAUCGUCAAGG-3’
hKRAS_234: PASSENGER (sense)	5’-UUGACGAUACAGCUAAUUCAUA-3’
