## Additional Files for "Targeted phosphoproteomics of the Ras signaling network reveal regulatory mechanisms mediated by oncogenic KRAS": Additional_File_5.xlsx

### Sheet: Additional_File_6
ProteinName	ProteinDescription	Gene	NC	NumPeptides	c1.PWMedian	c3.PWMedian	c1.pooledSD	c3.pooledSD	c1.pooledTTP	c3.pooledTTP	c3c1.pooledTTP
sp|O75367|H2AY_HUMAN	Core histone macro-H2A.1 OS=Homo sapiens GN=H2AFY PE=1 SV=4	H2AFY	TRUE	3	-0.175542	-0.10827	0.243334	0.234013	0.337881	0.507002	0.679291
sp|P13861|KAP2_HUMAN	cAMP-dependent protein kinase type II-alpha regulatory subunit OS=Homo sapiens GN=PRKAR2A PE=1 SV=2	PRKAR2A	FALSE	5	0.127854	-0.759761	0.15593	0.157004	0.291406	0.0139377	0.0102689
sp|O14964|HGS_HUMAN	Hepatocyte growth factor-regulated tyrosine kinase substrate OS=Homo sapiens GN=HGS PE=1 SV=1	HGS	FALSE	4	0.0464555	0.0107157	0.224004	0.171158	0.753821	0.923547	0.80822
sp|P11234|RALB_HUMAN	Ras-related protein Ral-B OS=Homo sapiens GN=RALB PE=1 SV=1	RALB	FALSE	3	-0.133663	0.319823	0.256721	0.18097	0.462341	0.0922032	0.0922771
sp|P11387|TOP1_HUMAN	DNA topoisomerase 1 OS=Homo sapiens GN=TOP1 PE=1 SV=2	TOP1	TRUE	3	-0.776237	-0.68051	0.200309	0.125298	0.021484	0.0111125	0.494864
sp|P11233|RALA_HUMAN	Ras-related protein Ral-A OS=Homo sapiens GN=RALA PE=1 SV=1	RALA	FALSE	2	0.141192	0.324012	0.137487	0.096779	0.217253	0.0284744	0.147827
sp|Q00610|CLH1_HUMAN	Clathrin heavy chain 1 OS=Homo sapiens GN=CLTC PE=1 SV=5	CLTC	FALSE	7	0.251374	0.22051	0.341936	0.265466	0.330884	0.286843	0.890121
sp|Q15118|PDK1_HUMAN	[Pyruvate dehydrogenase [lipoamide]] kinase isozyme 1, mitochondrial OS=Homo sapiens GN=PDK1 PE=1 SV=1	PDK1	FALSE	2	0.150269	-0.265403	0.293724	0.41847	0.469039	0.38656	0.227487
sp|Q8IVT5|KSR1_HUMAN	Kinase suppressor of Ras 1 OS=Homo sapiens GN=KSR1 PE=1 SV=2	KSR1	FALSE	1	-0.155067	0.0963884	0.192601	0.153016	0.297871	0.389163	0.152151
sp|P21359|NF1_HUMAN	Neurofibromin OS=Homo sapiens GN=NF1 PE=1 SV=2	NF1	FALSE	2	0.355121	0.274792	0.167073	0.117838	0.0665045	0.0561813	0.492581
sp|Q15149|PLEC_HUMAN	Plectin OS=Homo sapiens GN=PLEC PE=1 SV=3	PLEC	TRUE	4	0.407394	0.567303	0.494285	0.381617	0.289577	0.123505	0.631638
sp|P06241|FYN_HUMAN	Tyrosine-protein kinase Fyn OS=Homo sapiens GN=FYN PE=1 SV=3	FYN	FALSE	2	0.318396	-0.0253177	0.154724	0.070839	0.0704931	0.599011	0.0613915
sp|Q96CW1|AP2M1_HUMAN	AP-2 complex subunit mu OS=Homo sapiens GN=AP2M1 PE=1 SV=2	AP2M1	FALSE	5	0.0955918	-0.125235	0.270528	0.260118	0.60283	0.492071	0.292987
sp|P52789|HXK2_HUMAN	Hexokinase-2 OS=Homo sapiens GN=HK2 PE=1 SV=2	HK2	FALSE	5	-0.422661	-0.32643	0.154681	0.173732	0.0418613	0.0828537	0.438598
sp|P19367|HXK1_HUMAN	Hexokinase-1 OS=Homo sapiens GN=HK1 PE=1 SV=3	HK1	FALSE	6	0.180777	0.180774	0.285814	0.172026	0.3876	0.210345	0.999985
sp|P62993|GRB2_HUMAN	Growth factor receptor-bound protein 2 OS=Homo sapiens GN=GRB2 PE=1 SV=1	GRB2	FALSE	5	0.00131526	0.0176561	0.195295	0.248501	0.991752	0.913309	0.919723
sp|P21333|FLNA_HUMAN	Filamin-A OS=Homo sapiens GN=FLNA PE=1 SV=4	FLNA	TRUE	5	0.548046	0.247559	0.170753	0.182769	0.0308676	0.143569	0.104368
sp|P60763|RAC3_HUMAN	Ras-related C3 botulinum toxin substrate 3 OS=Homo sapiens GN=RAC3 PE=1 SV=1	RAC3	FALSE	1	-0.27433	-0.135234	0.0478587	0.143601	0.00999321	0.24444	0.235405
sp|P31946|1433B_HUMAN	14-3-3 protein beta/alpha OS=Homo sapiens GN=YWHAB PE=1 SV=3	YWHAB	FALSE	4	-0.099177	-0.000315162	0.215403	0.0710077	0.508811	0.994564	0.509996
sp|P62987|RL40_HUMAN	Ubiquitin-60S ribosomal protein L40 OS=Homo sapiens GN=UBA52 PE=1 SV=2	UBA52	FALSE	1	0.341155	0.236966	0.392107	0.274388	0.270805	0.273347	0.69054
sp|P09038|FGF2_HUMAN	Heparin-binding growth factor 2 OS=Homo sapiens GN=FGF2 PE=1 SV=3	FGF2	FALSE	1	-0.0434122	0.140305	0.491591	0.241496	0.89247	0.420236	0.583813
sp|Q92783|STAM1_HUMAN	Signal transducing adapter molecule 1 OS=Homo sapiens GN=STAM PE=1 SV=3	STAM	FALSE	2	-0.136181	-0.00593818	0.403508	0.327049	0.618003	0.977768	0.632365
sp|O95782|AP2A1_HUMAN	AP-2 complex subunit alpha-1 OS=Homo sapiens GN=AP2A1 PE=1 SV=3	AP2A1	FALSE	3	0.0595699	-0.127622	0.081993	0.0693631	0.335254	0.0859599	0.0584062
sp|P31323|KAP3_HUMAN	cAMP-dependent protein kinase type II-beta regulatory subunit OS=Homo sapiens GN=PRKAR2B PE=1 SV=3	PRKAR2B	FALSE	1	0.258653	0.409502	0.140436	0.0357703	0.0858066	0.00253373	0.203889
sp|Q04206|TF65_HUMAN	Transcription factor p65 OS=Homo sapiens GN=RELA PE=1 SV=2	RELA	FALSE	5	0.0969745	0.182137	0.218287	0.164682	0.522067	0.195486	0.568868
sp|P10398|ARAF_HUMAN	Serine/threonine-protein kinase A-Raf OS=Homo sapiens GN=ARAF PE=1 SV=2	ARAF	FALSE	2	0.467074	0.149309	0.318968	0.171385	0.126599	0.270361	0.226577
sp|P62158|CALM_HUMAN	Calmodulin OS=Homo sapiens GN=CALM1 PE=1 SV=2	CALM1	FALSE	2	-0.801828	-1.138	0.0655356	0.040968	0.00221934	0.000431719	0.0124322
sp|O94925|GLSK_HUMAN	Glutaminase kidney isoform, mitochondrial OS=Homo sapiens GN=GLS PE=1 SV=1	GLS	FALSE	7	0.705519	1.10461	0.329014	0.249841	0.0654549	0.0166284	0.170433
sp|Q9UKV8|AGO2_HUMAN	Protein argonaute-2 OS=Homo sapiens GN=EIF2C2 PE=1 SV=3	EIF2C2	FALSE	2	-0.121343	0.133171	0.164165	0.170983	0.328879	0.309769	0.123238
sp|P42345|MTOR_HUMAN	Serine/threonine-protein kinase mTOR OS=Homo sapiens GN=MTOR PE=1 SV=1	MTOR	FALSE	4	0.087248	0.146136	0.372125	0.202255	0.724002	0.337299	0.809729
sp|O75676|KS6A4_HUMAN	Ribosomal protein S6 kinase alpha-4 OS=Homo sapiens GN=RPS6KA4 PE=1 SV=1	RPS6KA4	FALSE	2	-0.653769	-0.382484	0.250334	0.299478	0.045559	0.157462	0.257204
sp|P06493|CDK1_HUMAN	Cyclin-dependent kinase 1 OS=Homo sapiens GN=CDK1 PE=1 SV=3	CDK1	FALSE	3	-0.711492	-0.982542	0.152896	0.143816	0.0150468	0.00706596	0.0917081
sp|P27361|MK03_HUMAN	Mitogen-activated protein kinase 3 OS=Homo sapiens GN=MAPK3 PE=1 SV=4	MAPK3	FALSE	1	0.612988	0.113581	0.132989	0.201975	0.0153295	0.432779	0.0504322
sp|P01116|RASK_HUMAN	GTPase KRas OS=Homo sapiens GN=KRAS PE=1 SV=1	KRAS	FALSE	1	0.711586	0.0134889	0.146665	0.10009	0.0138665	0.837148	0.0143959
sp|P26358|DNMT1_HUMAN	DNA (cytosine-5)-methyltransferase 1 OS=Homo sapiens GN=DNMT1 PE=1 SV=2	DNMT1	FALSE	4	-0.430989	-0.729607	0.23932	0.270858	0.089236	0.042998	0.196386
sp|Q9HCE1|MOV10_HUMAN	Putative helicase MOV-10 OS=Homo sapiens GN=MOV10 PE=1 SV=2	MOV10	FALSE	4	0.0252292	0.160465	0.365231	0.282975	0.915699	0.429569	0.586992
sp|O00459|P85B_HUMAN	Phosphatidylinositol 3-kinase regulatory subunit beta OS=Homo sapiens GN=PIK3R2 PE=1 SV=2	PIK3R2	FALSE	1	0.19963	0.277442	0.13942	0.284553	0.131309	0.233323	0.682429
sp|Q96B36|AKTS1_HUMAN	Proline-rich AKT1 substrate 1 OS=Homo sapiens GN=AKT1S1 PE=1 SV=1	AKT1S1	FALSE	1	-0.477325	-0.290816	0.570509	0.30484	0.28432	0.240265	0.628297
sp|Q07817|B2CL1_HUMAN	Bcl-2-like protein 1 OS=Homo sapiens GN=BCL2L1 PE=1 SV=1	BCL2L1	FALSE	2	-0.332289	0.370127	0.427618	0.391328	0.310599	0.243038	0.104525
sp|P29353|SHC1_HUMAN	SHC-transforming protein 1 OS=Homo sapiens GN=SHC1 PE=1 SV=4	SHC1	FALSE	2	-0.133096	-0.0713847	0.230938	0.20992	0.423333	0.61553	0.688959
sp|P15498|VAV_HUMAN	Proto-oncogene vav OS=Homo sapiens GN=VAV1 PE=1 SV=4	VAV1	FALSE	1	0.142622	0.255427	0.180038	0.222073	0.303662	0.18457	0.471758
sp|P10644|KAP0_HUMAN	cAMP-dependent protein kinase type I-alpha regulatory subunit OS=Homo sapiens GN=PRKAR1A PE=1 SV=1	PRKAR1A	FALSE	5	-0.195806	0.145853	0.403056	0.187891	0.488676	0.310974	0.279773
sp|P19174|PLCG1_HUMAN	1-phosphatidylinositol-4,5-bisphosphate phosphodiesterase gamma-1 OS=Homo sapiens GN=PLCG1 PE=1 SV=1	PLCG1	FALSE	2	0.426178	0.53012	0.187642	0.081033	0.0589616	0.0076987	0.438578
sp|P00533|EGFR_HUMAN	Epidermal growth factor receptor OS=Homo sapiens GN=EGFR PE=1 SV=2	EGFR	FALSE	5	-0.732748	-0.665186	0.153523	0.182039	0.0143189	0.0240669	0.586193
sp|Q9UBC2|EP15R_HUMAN	Epidermal growth factor receptor substrate 15-like 1 OS=Homo sapiens GN=EPS15L1 PE=1 SV=1	EPS15L1	FALSE	3	0.183862	-0.0926467	0.266075	0.262749	0.353986	0.603538	0.213672
sp|P42566|EPS15_HUMAN	Epidermal growth factor receptor substrate 15 OS=Homo sapiens GN=EPS15 PE=1 SV=2	EPS15	FALSE	2	0.239547	0.542035	0.106444	0.221643	0.0599584	0.0514704	0.141855
sp|P28482|MK01_HUMAN	Mitogen-activated protein kinase 1 OS=Homo sapiens GN=MAPK1 PE=1 SV=3	MAPK1	FALSE	4	0.000398614	-0.247955	0.211841	0.186077	0.997695	0.147336	0.179404
sp|Q9NRY4|RHG35_HUMAN	Rho GTPase-activating protein 35 OS=Homo sapiens GN=ARHGAP35 PE=1 SV=2	ARHGAP35	FALSE	2	0.435082	0.00887142	0.459617	0.159874	0.242766	0.932195	0.24947
sp|Q9NWQ8|PAG1_HUMAN	Phosphoprotein associated with glycosphingolipid-enriched microdomains 1 OS=Homo sapiens GN=PAG1 PE=1 SV=2	PAG1	FALSE	2	0.157206	0.159193	0.10698	0.136808	0.125872	0.181417	0.982213
sp|P09619|PGFRB_HUMAN	Platelet-derived growth factor receptor beta OS=Homo sapiens GN=PDGFRB PE=1 SV=1	PDGFRB	FALSE	1	-0.0650926	0.0724184	0.15443	0.162935	0.541283	0.521895	0.281296
sp|P42338|PK3CB_HUMAN	Phosphatidylinositol-4,5-bisphosphate 3-kinase catalytic subunit beta isoform OS=Homo sapiens GN=PIK3CB PE=1 SV=1	PIK3CB	FALSE	1	0.0726216	0.0814081	0.389531	0.199679	0.777396	0.553272	0.972385
sp|P29317|EPHA2_HUMAN	Ephrin type-A receptor 2 OS=Homo sapiens GN=EPHA2 PE=1 SV=2	EPHA2	FALSE	3	-0.640122	-0.288337	0.120041	0.0733055	0.0115201	0.0208731	0.0366907
sp|P49023|PAXI_HUMAN	Paxillin OS=Homo sapiens GN=PXN PE=1 SV=3	PXN	FALSE	3	0.116694	-0.0329672	0.122667	0.133838	0.241172	0.711177	0.192379
sp|P00338|LDHA_HUMAN	L-lactate dehydrogenase A chain OS=Homo sapiens GN=LDHA PE=1 SV=2	LDHA	FALSE	6	-0.0297272	0.275724	0.285269	0.194741	0.873399	0.133725	0.204815
sp|P07195|LDHB_HUMAN	L-lactate dehydrogenase B chain OS=Homo sapiens GN=LDHB PE=1 SV=2	LDHB	FALSE	4	-0.144574	-0.598751	0.218782	0.17585	0.370895	0.0275689	0.0693936
sp|P11388|TOP2A_HUMAN	DNA topoisomerase 2-alpha OS=Homo sapiens GN=TOP2A PE=1 SV=3	TOP2A	TRUE	2	-0.191955	-1.51361	0.0988385	0.203218	0.0781553	0.00595499	0.00778877
sp|P08581|MET_HUMAN	Hepatocyte growth factor receptor OS=Homo sapiens GN=MET PE=1 SV=4	MET	FALSE	1	-0.0637207	0.0945427	0.300021	0.415596	0.748257	0.731609	0.577316
sp|P46734|MP2K3_HUMAN	Dual specificity mitogen-activated protein kinase kinase 3 OS=Homo sapiens GN=MAP2K3 PE=1 SV=2	MAP2K3	FALSE	2	-0.729264	-0.297308	0.562872	0.404596	0.153985	0.331045	0.315134
sp|Q02297|NRG1_HUMAN	Pro-neuregulin-1, membrane-bound isoform OS=Homo sapiens GN=NRG1 PE=1 SV=3	NRG1	FALSE	1	-0.214335	-0.800009	0.0992959	0.0765779	0.0646776	0.00304027	0.00944588
sp|P19338|NUCL_HUMAN	Nucleolin OS=Homo sapiens GN=NCL PE=1 SV=3	NCL	TRUE	5	-0.339139	-0.0293666	0.309246	0.1914	0.197899	0.815319	0.224877
sp|O60266|ADCY3_HUMAN	Adenylate cyclase type 3 OS=Homo sapiens GN=ADCY3 PE=1 SV=3	ADCY3	FALSE	1	-0.0420545	-0.106922	0.222312	0.165143	0.774295	0.378673	0.663478
sp|P22681|CBL_HUMAN	E3 ubiquitin-protein ligase CBL OS=Homo sapiens GN=CBL PE=1 SV=2	CBL	FALSE	3	0.0686498	-0.0529387	0.168053	0.243014	0.552565	0.742217	0.477513
sp|Q92934|BAD_HUMAN	Bcl2 antagonist of cell death OS=Homo sapiens GN=BAD PE=1 SV=3	BAD	FALSE	2	-0.173386	0.0830041	0.106455	0.193814	0.106042	0.535501	0.149039
sp|P19838|NFKB1_HUMAN	Nuclear factor NF-kappa-B p105 subunit OS=Homo sapiens GN=NFKB1 PE=1 SV=2	NFKB1	FALSE	2	-0.162349	-0.107734	0.419721	0.207184	0.571876	0.462829	0.842618
sp|P63000|RAC1_HUMAN	Ras-related C3 botulinum toxin substrate 1 OS=Homo sapiens GN=RAC1 PE=1 SV=1	RAC1	FALSE	3	-0.279178	-0.0791515	0.117999	0.101424	0.054708	0.309054	0.0990631
sp|Q6R327|RICTR_HUMAN	Rapamycin-insensitive companion of mTOR OS=Homo sapiens GN=RICTOR PE=1 SV=1	RICTOR	FALSE	3	0.248542	0.101581	0.371235	0.221808	0.365935	0.510804	0.563731
sp|O14733|MP2K7_HUMAN	Dual specificity mitogen-activated protein kinase kinase 7 OS=Homo sapiens GN=MAP2K7 PE=1 SV=2	MAP2K7	FALSE	1	-0.210314	-0.452231	0.152487	0.153576	0.139483	0.0363582	0.112179
sp|P51812|KS6A3_HUMAN	Ribosomal protein S6 kinase alpha-3 OS=Homo sapiens GN=RPS6KA3 PE=1 SV=1	RPS6KA3	FALSE	3	-0.0599428	0.237391	0.279708	0.212754	0.74613	0.192989	0.206941
sp|P41240|CSK_HUMAN	Tyrosine-protein kinase CSK OS=Homo sapiens GN=CSK PE=1 SV=1	CSK	FALSE	3	-0.220448	-0.411063	0.514438	0.313939	0.535285	0.15146	0.586756
sp|Q14573|ITPR3_HUMAN	Inositol 1,4,5-trisphosphate receptor type 3 OS=Homo sapiens GN=ITPR3 PE=1 SV=2	ITPR3	FALSE	1	-0.440604	-0.255844	0.429965	0.311666	0.217904	0.290998	0.534275
sp|Q96B97|SH3K1_HUMAN	SH3 domain-containing kinase-binding protein 1 OS=Homo sapiens GN=SH3KBP1 PE=1 SV=2	SH3KBP1	FALSE	4	-0.205852	0.063643	0.174269	0.178235	0.177391	0.599317	0.120096
sp|Q9HCK5|AGO4_HUMAN	Protein argonaute-4 OS=Homo sapiens GN=EIF2C4 PE=1 SV=2	EIF2C4	FALSE	1	0.458557	-0.305755	0.103156	0.174217	0.0164534	0.0933193	0.0168815
sp|Q9H9G7|AGO3_HUMAN	Protein argonaute-3 OS=Homo sapiens GN=EIF2C3 PE=1 SV=2	EIF2C3	FALSE	2	0.202006	0.139478	0.169656	0.061236	0.175281	0.0586548	0.588585
sp|P61586|RHOA_HUMAN	Transforming protein RhoA OS=Homo sapiens GN=RHOA PE=1 SV=1	RHOA	FALSE	4	0.46396	0.738835	0.290141	0.211862	0.109382	0.026331	0.242505
sp|Q9UBS0|KS6B2_HUMAN	Ribosomal protein S6 kinase beta-2 OS=Homo sapiens GN=RPS6KB2 PE=1 SV=2	RPS6KB2	FALSE	2	0.127493	0.272603	0.258355	0.257471	0.482747	0.208121	0.433246
sp|P78536|ADA17_HUMAN	Disintegrin and metalloproteinase domain-containing protein 17 OS=Homo sapiens GN=ADAM17 PE=1 SV=1	ADAM17	FALSE	2	0.360538	0.329617	0.169697	0.153576	0.0665579	0.0653477	0.782191
sp|Q13177|PAK2_HUMAN	Serine/threonine-protein kinase PAK 2 OS=Homo sapiens GN=PAK2 PE=1 SV=3	PAK2	FALSE	3	-0.0866481	-0.0699306	0.104065	0.0989504	0.286009	0.345549	0.806953
sp|Q07889|SOS1_HUMAN	Son of sevenless homolog 1 OS=Homo sapiens GN=SOS1 PE=1 SV=1	SOS1	FALSE	2	0.0883076	0.168047	0.124506	0.218888	0.344209	0.314985	0.592551
sp|P49815|TSC2_HUMAN	Tuberin OS=Homo sapiens GN=TSC2 PE=1 SV=2	TSC2	FALSE	1	0.3766	-0.142402	0.308947	0.290708	0.169161	0.485545	0.100606
sp|P16220|CREB1_HUMAN	Cyclic AMP-responsive element-binding protein 1 OS=Homo sapiens GN=CREB1 PE=1 SV=2	CREB1	FALSE	1	-0.0254825	-0.00401256	0.130852	0.164996	0.767997	0.970228	0.842617
sp|P17612|KAPCA_HUMAN	cAMP-dependent protein kinase catalytic subunit alpha OS=Homo sapiens GN=PRKACA PE=1 SV=2	PRKACA	FALSE	1	-0.216933	-0.227346	0.230076	0.087882	0.244049	0.0463716	0.944655
sp|P22694|KAPCB_HUMAN	cAMP-dependent protein kinase catalytic subunit beta OS=Homo sapiens GN=PRKACB PE=1 SV=2	PRKACB	FALSE	1	-0.264683	-0.597822	0.50949	0.249395	0.463186	0.0534065	0.374914
sp|P62745|RHOB_HUMAN	Rho-related GTP-binding protein RhoB OS=Homo sapiens GN=RHOB PE=1 SV=1	RHOB	FALSE	1	-1.05207	0.205677	0.115992	0.0978535	0.00402729	0.06786	0.00282295
sp|P08134|RHOC_HUMAN	Rho-related GTP-binding protein RhoC OS=Homo sapiens GN=RHOC PE=1 SV=1	RHOC	FALSE	1	-0.182808	0.0401803	0.0137199	0.0410145	0.00187227	0.231822	0.0110896
sp|Q9Y6K1|DNM3A_HUMAN	DNA (cytosine-5)-methyltransferase 3A OS=Homo sapiens GN=DNMT3A PE=1 SV=4	DNMT3A	FALSE	1	-0.135481	0.25188	0.115391	0.0649509	0.179007	0.021454	0.0283288
sp|P15153|RAC2_HUMAN	Ras-related C3 botulinum toxin substrate 2 OS=Homo sapiens GN=RAC2 PE=1 SV=1	RAC2	FALSE	1	-1.26417	-0.6225	0.289828	0.139167	0.0170731	0.0162548	0.0617695
sp|P09496|CLCA_HUMAN	Clathrin light chain A OS=Homo sapiens GN=CLTA PE=1 SV=1	CLTA	FALSE	1	0.0592143	-0.00525419	0.0962518	0.0585357	0.39823	0.890725	0.365772
sp|Q16566|KCC4_HUMAN	Calcium/calmodulin-dependent protein kinase type IV OS=Homo sapiens GN=CAMK4 PE=1 SV=1	CAMK4	FALSE	2	0.236906	0.956481	0.161791	0.183277	0.126606	0.0120187	0.0209472
sp|P04626|ERBB2_HUMAN	Receptor tyrosine-protein kinase erbB-2 OS=Homo sapiens GN=ERBB2 PE=1 SV=1	ERBB2	FALSE	1	-0.0222925	-0.117314	0.210653	0.162923	0.871466	0.338572	0.516427
sp|Q07820|MCL1_HUMAN	Induced myeloid leukemia cell differentiation protein Mcl-1 OS=Homo sapiens GN=MCL1 PE=1 SV=3	MCL1	FALSE	1	-0.121346	-0.241608	0.0598008	0.0337907	0.0722865	0.00645696	0.0734546
sp|Q02880|TOP2B_HUMAN	DNA topoisomerase 2-beta OS=Homo sapiens GN=TOP2B PE=1 SV=3	TOP2B	TRUE	2	0.268801	-0.138955	0.193503	0.14846	0.137893	0.246433	0.0675502
sp|Q13153|PAK1_HUMAN	Serine/threonine-protein kinase PAK 1 OS=Homo sapiens GN=PAK1 PE=1 SV=2	PAK1	FALSE	2	-0.194418	0.0762626	0.0922592	0.0768393	0.0675464	0.227745	0.0366111
sp|P63010|AP2B1_HUMAN	AP-2 complex subunit beta OS=Homo sapiens GN=AP2B1 PE=1 SV=1	AP2B1	FALSE	1	-0.275436	-0.211602	0.0479893	0.153617	0.00996772	0.13977	0.546432
sp|Q02750|MP2K1_HUMAN	Dual specificity mitogen-activated protein kinase kinase 1 OS=Homo sapiens GN=MAP2K1 PE=1 SV=2	MAP2K1	FALSE	1	-0.302894	0.0748089	0.514548	0.340914	0.415183	0.740457	0.331437
sp|P49840|GSK3A_HUMAN	Glycogen synthase kinase-3 alpha OS=Homo sapiens GN=GSK3A PE=1 SV=2	GSK3A	FALSE	3	-0.0808002	0.0930774	0.388986	0.245825	0.753449	0.579304	0.51979
sp|Q6ZVD8|PHLP2_HUMAN	PH domain leucine-rich repeat-containing protein phosphatase 2 OS=Homo sapiens GN=PHLPP2 PE=1 SV=3	PHLPP2	FALSE	1	-0.0932605	-0.227405	0.0652372	0.120567	0.131653	0.0822979	0.193795
sp|P49841|GSK3B_HUMAN	Glycogen synthase kinase-3 beta OS=Homo sapiens GN=GSK3B PE=1 SV=2	GSK3B	FALSE	1	0.527639	0.448493	0.132155	0.0581902	0.020277	0.00556456	0.408556
sp|P31321|KAP1_HUMAN	cAMP-dependent protein kinase type I-beta regulatory subunit OS=Homo sapiens GN=PRKAR1B PE=1 SV=4	PRKAR1B	FALSE	2	0.0542624	0.220349	0.24635	0.194264	0.739542	0.188405	0.363292
sp|P52790|HXK3_HUMAN	Hexokinase-3 OS=Homo sapiens GN=HK3 PE=1 SV=2	HK3	FALSE	1	-0.200327	-0.166296	0.104503	0.0964951	0.0799792	0.0962964	0.629539
sp|O43524|FOXO3_HUMAN	Forkhead box protein O3 OS=Homo sapiens GN=FOXO3 PE=1 SV=1	FOXO3	FALSE	1	0.15326	0.328465	0.275246	0.168232	0.436589	0.0774228	0.385166
sp|P46527|CDN1B_HUMAN	Cyclin-dependent kinase inhibitor 1B OS=Homo sapiens GN=CDKN1B PE=1 SV=1	CDKN1B	FALSE	1	-0.101901	-0.237178	0.227771	0.115504	0.519475	0.070765	0.411763
sp|Q14155|ARHG7_HUMAN	Rho guanine nucleotide exchange factor 7 OS=Homo sapiens GN=ARHGEF7 PE=1 SV=2	ARHGEF7	FALSE	1	0.0117574	0.228385	0.18192	0.292675	0.921092	0.309083	0.328374
sp|P45984|MK09_HUMAN	Mitogen-activated protein kinase 9 OS=Homo sapiens GN=MAPK9 PE=1 SV=2	MAPK9	FALSE	1	-0.00334532	-0.0708182	0.177651	0.140541	0.976943	0.474817	0.578234
sp|P01116-2|RASK_HUMAN	Isoform 2B of GTPase KRas OS=Homo sapiens GN=KRAS	KRAS 4B	FALSE	1	0.842067	-1.66457	0.187261	0.374645	0.0160879	0.0164696	0.00736408
sp|Q9UL18|AGO1_HUMAN	Protein argonaute-1 OS=Homo sapiens GN=EIF2C1 PE=1 SV=3	EIF2C1	FALSE	1	-0.0850893	-0.269612	0.194305	0.120903	0.527353	0.0609655	0.241733
sp|O14672|ADA10_HUMAN	Disintegrin and metalloproteinase domain-containing protein 10 OS=Homo sapiens GN=ADAM10 PE=1 SV=1	ADAM10	FALSE	2	0.40227	-0.699933	0.225187	0.141751	0.0905	0.0133973	0.0136299
sp|O60503|ADCY9_HUMAN	Adenylate cyclase type 9 OS=Homo sapiens GN=ADCY9 PE=1 SV=4	ADCY9	FALSE	1	0.775671	0.180522	0.130079	0.0502571	0.00924449	0.0248754	0.0155531
sp|P31751|AKT2_HUMAN	RAC-beta serine/threonine-protein kinase OS=Homo sapiens GN=AKT2 PE=1 SV=2	AKT2	FALSE	2	-0.196937	0.408739	0.275772	0.162846	0.341654	0.04905	0.0626765
sp|Q05655|KPCD_HUMAN	Protein kinase C delta type OS=Homo sapiens GN=PRKCD PE=1 SV=2	PRKCD	FALSE	1	0.232274	-0.118974	0.278548	0.522028	0.285488	0.731148	0.364042
sp|Q7Z569|BRAP_HUMAN	BRCA1-associated protein OS=Homo sapiens GN=BRAP PE=1 SV=2	BRAP	FALSE	2	0.258606	-0.90127	0.496173	0.307539	0.461941	0.0366896	0.0559305
sp|P01111|RASN_HUMAN	GTPase NRas OS=Homo sapiens GN=NRAS PE=1 SV=1	NRAS	FALSE	2	0.672168	0.517924	0.219045	0.206144	0.0336239	0.0489609	0.346909
sp|O75886|STAM2_HUMAN	Signal transducing adapter molecule 2 OS=Homo sapiens GN=STAM2 PE=1 SV=1	STAM2	FALSE	1	-0.188661	0.0486079	0.161585	0.0688109	0.180504	0.345721	0.126026
sp|P17252|KPCA_HUMAN	Protein kinase C alpha type OS=Homo sapiens GN=PRKCA PE=1 SV=4	PRKCA	FALSE	1	0.0611758	0.263343	0.0878751	0.0312525	0.351191	0.00466188	0.0575913
sp|P04637|P53_HUMAN	Cellular tumor antigen p53 OS=Homo sapiens GN=TP53 PE=1 SV=4	TP53	FALSE	1	-0.0641612	-0.0440468	0.268888	0.232869	0.719488	0.774318	0.908764
sp|O94973|AP2A2_HUMAN	AP-2 complex subunit alpha-2 OS=Homo sapiens GN=AP2A2 PE=1 SV=2	AP2A2	FALSE	2	-0.334026	0.422178	0.379126	0.519024	0.266537	0.294234	0.127645
sp|P06400|RB_HUMAN	Retinoblastoma-associated protein OS=Homo sapiens GN=RB1 PE=1 SV=2	RB1	FALSE	2	-0.263959	-0.100722	0.135943	0.0645385	0.0781853	0.113938	0.173064
sp|P60953|CDC42_HUMAN	Cell division control protein 42 homolog OS=Homo sapiens GN=CDC42 PE=1 SV=2	CDC42	FALSE	2	0.301298	0.489109	0.313202	0.28701	0.237593	0.0981681	0.408069
sp|Q8WU20|FRS2_HUMAN	Fibroblast growth factor receptor substrate 2 OS=Homo sapiens GN=FRS2 PE=1 SV=4	FRS2	FALSE	1	-0.365125	-0.260364	0.148843	0.0699543	0.0511777	0.0232277	0.347084
sp|P29320|EPHA3_HUMAN	Ephrin type-A receptor 3 OS=Homo sapiens GN=EPHA3 PE=1 SV=2	EPHA3	FALSE	1	-0.340974	-0.243323	0.142121	0.133474	0.0533206	0.0873575	0.35613
sp|Q06124|PTN11_HUMAN	Tyrosine-protein phosphatase non-receptor type 11 OS=Homo sapiens GN=PTPN11 PE=1 SV=2	PTPN11	FALSE	2	-0.216599	0.224256	0.317807	0.258306	0.359189	0.271543	0.138204
sp|P10721|KIT_HUMAN	Mast/stem cell growth factor receptor Kit OS=Homo sapiens GN=KIT PE=1 SV=1	KIT	FALSE	1	0.0235289	0.283621	0.13735	0.0793819	0.794664	0.0251321	0.0817237
