## Additional Files for "Targeted phosphoproteomics of the Ras signaling network reveal regulatory mechanisms mediated by oncogenic KRAS": Additional_File_7.xlsx

### Sheet: Additional_File_8
UniprotAcc	GeneName	CLASS	CLASS.RI
P13861	PRKAR2A	siKRAS	0.759761
O14964	HGS	SAME	0.637033
P11387	TOP1	SAME	0.728373
Q8IVT5	KSR1	MEKi	0.588205
P21359	NF1	DIFF	0.511422
Q15149	PLEC	siKRAS	0.567303
P21333	FLNA	MEKi	0.548046
P62158	CALM1	SAME	0.969914
O94925	GLS	SAME	0.905063
O75676	RPS6KA4	SAME	1.64123
P06493	CDK1	DIFF	0.978969
P27361	MAPK3	DIFF	2.85361
P01116	KRAS	MEKi	0.711586
P26358	DNMT1	siKRAS	1.93338
Q96B36	AKT1S1	DIFF	0.879966
Q07817	BCL2L1	DIFF	0.702416
P29353	SHC1	SAME	1.34642
P10644	PRKAR1A	siKRAS	0.615232
P19174	PLCG1	siKRAS	0.53012
P00533	EGFR	DIFF	0.566635
Q9UBC2	EPS15L1	SAME	0.910895
P42566	EPS15	DIFF	1.14171
P28482	MAPK1	DIFF	3.17931
Q9NRY4	ARHGAP35	MEKi	0.644046
P29317	EPHA2	DIFF	0.861726
P49023	PXN	DIFF	1.60954
P07195	LDHB	siKRAS	1.31111
P11388	TOP2A	DIFF	3.14545
P08581	MET	DIFF	1.66915
P46734	MAP2K3	MEKi	0.729264
Q02297	NRG1	DIFF	0.585674
P19338	NCL	DIFF	0.50266
P22681	CBL	siKRAS	0.551195
Q92934	BAD	DIFF	0.543524
Q6R327	RICTOR	DIFF	1.37436
P51812	RPS6KA3	siKRAS	0.536691
Q14573	ITPR3	SAME	2.49575
Q96B97	SH3KBP1	DIFF	0.604429
Q9HCK5	AGO4	DIFF	0.764313
P61586	RHOA	siKRAS	0.738835
P78536	ADAM17	MEKi	0.605841
Q07889	SOS1	MEKi	1.87167
P49815	TSC2	DIFF	3.18948
P22694	PRKACB	siKRAS	0.597822
P62745	RHOB	MEKi	1.05207
P15153	RAC2	DIFF	0.641674
Q16566	CAMK4	siKRAS	0.956481
P04626	ERBB2	SAME	1.44238
Q13153	PAK1	MEKi	1.84975
P49841	GSK3B	MEKi	0.527639
P31321	PRKAR1B	DIFF	0.839971
P01116-2	KRAS 4B	DIFF	2.50663
O14672	ADAM10	DIFF	1.1022
O60503	ADCY9	MEKi	0.775671
P31751	AKT2	DIFF	0.605676
Q7Z569	BRAP	siKRAS	2.93449
P01111	NRAS	SAME	0.595046
O94973	AP2A2	DIFF	0.756204
P06400	RB1	DIFF	1.52553
O14920	IKBKB	SAME	0.587653
O14924	RGS12	DIFF	0.539842
O15264	MAPK13	MEKi	0.862072
O43306	ADCY6	siKRAS	0.551889
O75582	RPS6KA5	MEKi	0.786609
P01106	MYC	siKRAS	1.56369
P04049	RAF1	MEKi	0.594589
P21709	EPHA1	DIFF	0.690337
P21860	ERBB3	DIFF	0.50403
P27816	MAP4	SAME	0.577301
P29323	EPHB2	MEKi	0.864656
P31749	AKT1	MEKi	0.649639
P35568	IRS1	DIFF	0.634364
P46821	MAP1B	DIFF	1.96625
P53778	MAPK12	MEKi	0.978715
P54760	EPHB4	siKRAS	0.636583
P55196	AFDN	DIFF	2.63765
Q13009	TIAM1	MEKi	0.762962
Q13671	RIN1	MEKi	0.513016
Q15418	RPS6KA1	MEKi	0.522087
Q3MIN7	RGL3	MEKi	0.555252
Q6ZVF9	GPRIN3	DIFF	0.703826
Q9HCJ0	TNRC6C	siKRAS	1.14726
Q9UPQ9	TNRC6B	siKRAS	0.601156
Q9Y4H2	IRS2	MEKi	1.47213
Q9Y6I3	EPN1	MEKi	0.594409
